# Evolution of two-component quorum sensing systems

**DOI:** 10.1101/2020.11.15.381053

**Authors:** Marina Giannakara, Vassiliki Lila Koumandou

## Abstract

Quorum sensing (QS) is a cell-to-cell communication system that enables bacteria to coordinate their gene expression depending on their population density, via the detection of small molecules called autoinducers. In this way bacteria can act collectively to initiate processes like bioluminescence, virulence and biofilm formation. Autoinducers are detected by receptors, some of which are part of Two Component Signal Transduction Systems (TCS), which comprise of a (usually membrane-bound) sensor histidine kinase (HK) and a cognate response regulator (RR). Different QS systems are used by different bacterial taxa, and their relative evolutionary relationships have not been extensively studied. To address this, we used the KEGG database to identify all the QS HKs and RRs that are part of TCS and examined their conservation across microbial taxa. We compared the combinations of the highly conserved domains in the different families of receptors and response regulators using the SMART and KEGG databases, and we also carried out phylogenetic analyses for each family, and all families together. The distribution of the different QS systems across taxa, indicates flexibility in HK/RR pairing, and highlights the need for further study of the most abundant systems. For both the QS receptors and the response regulators, our analysis indicates close evolutionary relationships between certain families, highlighting a common evolutionary history which can inform future applications, such as the design of novel inhibitors for pathogenic QS systems.
