## Supplementary dataset (accessions, alignments and trees) for "Evolution of two-component quorum sensing systems": PhyML tree-mafft-HKs-OmpR.txt

#NEXUS
begin taxa;
	dimensions ntax=76;
	taxlabels
	aacn1QseC
	aacn2QseC
	abwQseC
	acvQseC
	amaeQseC
	anxNisK
	asanNisK
	auiCiaH
	bastNisK
	bcenQseC
	bhuNisK
	bthsCiaH
	bweSaeS
	bwhCiaH
	cbh1NisK
	cbh2NisK
	ccelNisK
	cclNisK
	cmlCiaH
	cooCiaH
	dmiSaeS
	ecleQseC
	ecoQseC
	efmCiaH
	egvNisK
	elmCiaH
	elmNisK
	eyyNisK
	ftoQseC
	gpaCiaH
	hizQseC
	kbs1NisK
	kbs2NisK
	kpjQseC
	kyrNisK
	lceCiaH
	lioSaeS
	lltNisK
	lmeCiaH
	lpiNisK
	lppQseC
	nmqQseC
	oloNisK
	paemQseC
	paenSaeS
	pccQseC
	pdc1NisK
	pdc2NisK
	pdc3NisK
	pdgCiaH
	psubNisK
	sagmSaeS
	sagrSaeS
	sangSaeS
	sauSaeS
	sbsQseC
	sconSaeS
	sepNisK
	seppSaeS
	sequSaeS
	sfsQseC
	sgyCiaH
	siqSaeS
	slnNisK
	sobNisK
	soxCiaH
	spoaNisK
	sptQseC
	spxSaeS
	spyCiaH
	spyaNisK
	sryQseC
	tcoNisK
	tepNisK
	turNisK
	vcoQseC
;
end;
begin trees;
	tree tree_1 = [&R] (((((((((((vcoQseC:0.842493,sbsQseC:1.065327)[&label=0.715]:0.139846,((((lppQseC:0.766357,amaeQseC:1.148582)[&label=0.398]:0.126223,(bcenQseC:0.96777,paemQseC:0.83997)[&label=0.819]:0.107747)[&label=0.809]:0.099616,(((aacn1QseC:0.199434,hizQseC:0.275595)[&label=0.73]:0.091417,aacn2QseC:0.301436)[&label=0.947]:0.221844,((pccQseC:0.263126,(kpjQseC:0.206135,(ecleQseC:0.16837,(sptQ…
end;
begin figtree;
	set appearance.backgroundColorAttribute="Default";
	set appearance.backgroundColour=#ffffff;
	set appearance.branchColorAttribute="User selection";
	set appearance.branchColorGradient=false;
	set appearance.branchLineWidth=1.0;
	set appearance.branchMinLineWidth=0.0;
	set appearance.branchWidthAttribute="Fixed";
	set appearance.foregroundColour=#000000;
	set appearance.hilightingGradient=false;
	set appearance.selectionColour=#ff00ff;
	set branchLabels.colorAttribute="User selection";
	set branchLabels.displayAttribute="Branch times";
	set branchLabels.fontName="Agency FB";
	set branchLabels.fontSize=14;
	set branchLabels.fontStyle=0;
	set branchLabels.isShown=false;
	set branchLabels.significantDigits=4;
	set layout.expansion=0;
	set layout.layoutType="RADIAL";
	set layout.zoom=0;
	set legend.attribute=null;
	set legend.fontSize=10.0;
	set legend.isShown=false;
	set legend.significantDigits=4;
	set nodeBars.barWidth=4.0;
	set nodeBars.displayAttribute=null;
	set nodeBars.isShown=false;
	set nodeLabels.colorAttribute="User selection";
	set nodeLabels.displayAttribute="Node ages";
	set nodeLabels.fontName="Agency FB";
	set nodeLabels.fontSize=14;
	set nodeLabels.fontStyle=0;
	set nodeLabels.isShown=false;
	set nodeLabels.significantDigits=4;
	set nodeShapeExternal.colourAttribute=null;
	set nodeShapeExternal.isShown=false;
	set nodeShapeExternal.minSize=10.0;
	set nodeShapeExternal.scaleType=Width;
	set nodeShapeExternal.shapeType=Circle;
	set nodeShapeExternal.size=4.0;
	set nodeShapeExternal.sizeAttribute=null;
	set nodeShapeInternal.colourAttribute=null;
	set nodeShapeInternal.isShown=false;
	set nodeShapeInternal.minSize=10.0;
	set nodeShapeInternal.scaleType=Width;
	set nodeShapeInternal.shapeType=Circle;
	set nodeShapeInternal.size=4.0;
	set nodeShapeInternal.sizeAttribute=null;
	set polarLayout.alignTipLabels=false;
	set polarLayout.angularRange=0;
	set polarLayout.rootAngle=0;
	set polarLayout.rootLength=100;
	set polarLayout.showRoot=true;
	set radialLayout.spread=0.0;
	set rectilinearLayout.alignTipLabels=false;
	set rectilinearLayout.curvature=0;
	set rectilinearLayout.rootLength=100;
	set scale.offsetAge=0.0;
	set scale.rootAge=1.0;
	set scale.scaleFactor=1.0;
	set scale.scaleRoot=false;
	set scaleAxis.automaticScale=true;
	set scaleAxis.fontSize=8.0;
	set scaleAxis.isShown=false;
	set scaleAxis.lineWidth=1.0;
	set scaleAxis.majorTicks=1.0;
	set scaleAxis.minorTicks=0.5;
	set scaleAxis.origin=0.0;
	set scaleAxis.reverseAxis=false;
	set scaleAxis.showGrid=true;
	set scaleBar.automaticScale=true;
	set scaleBar.fontSize=14.0;
	set scaleBar.isShown=true;
	set scaleBar.lineWidth=1.0;
	set scaleBar.scaleRange=0.0;
	set tipLabels.colorAttribute="User selection";
	set tipLabels.displayAttribute="Names";
	set tipLabels.fontName="Agency FB";
	set tipLabels.fontSize=12;
	set tipLabels.fontStyle=0;
	set tipLabels.isShown=true;
	set tipLabels.significantDigits=4;
	set trees.order=false;
	set trees.orderType="increasing";
	set trees.rooting=false;
	set trees.rootingType="User Selection";
	set trees.transform=false;
	set trees.transformType="cladogram";
end;
