## Supplementary dataset (accessions, alignments and trees) for "Evolution of two-component quorum sensing systems": PhyML tree-muscle-HKs-Lux

#NEXUS
begin taxa;
	dimensions ntax=47;
	taxlabels
	apacCqsS[&!color=#000000]
	awdLuxQ[&!color=#000000]
	careCqsS[&!color=#000000]
	cncCqsS[&!color=#000000]
	cphCqsS[&!color=#000000]
	dhyLuxQ[&!color=#000000]
	dsaLuxQ[&!color=#000000]
	dtxCqsS[&!color=#000000]
	fsoCqsS[&!color=#000000]
	ghoCqsS[&!color=#000000]
	jagCqsS[&!color=#000000]
	lagLuxN[&!color=#000000]
	lagLuxQ[&!color=#000000]
	lrzCqsS[&!color=#000000]
	massCqsS[&!color=#000000]
	mmeCqsS[&!color=#000000]
	oceLuxQ[&!color=#000000]
	paaCqsS[&!color=#000000]
	pprCqsS[&!color=#000000]
	pprLuxN[&!color=#000000]
	rscCqsS[&!color=#000000]
	tsyCqsS[&!color=#000000]
	vagLuxN[&!color=#000000]
	vbrLuxQ[&!color=#000000]
	vcaLuxQ[&!color=#000000]
	vchCqsS[&!color=#000000]
	vchLuxQ[&!color=#000000]
	vctLuxN[&!color=#000000]
	vcyLuxQ[&!color=#000000]
	vejLuxN[&!color=#000000]
	vexLuxN[&!color=#000000]
	vfiLuxQ[&!color=#000000]
	vflLuxQ[&!color=#000000]
	vfmLuxN[&!color=#000000]
	vgaLuxQ[&!color=#000000]
	vhaLuxN[&!color=#000000]
	vmiLuxQ[&!color=#000000]
	vpaLuxN[&!color=#000000]
	vpkLuxQ[&!color=#000000]
	vqiLuxQ[&!color=#000000]
	vsaLuxN[&!color=#000000]
	vscLuxQ[&!color=#000000]
	vshLuxQ[&!color=#000000]
	vspLuxN[&!color=#000000]
	vtu1LuxN[&!color=#000000]
	vtu2LuxN[&!color=#000000]
	vvuluxQ[&!color=#000000]
;
end;
begin trees;
	tree tree_1 = [&R] ((((((((((((((vgaLuxQ:0.584507,(pprLuxN:0.587153,((vsaLuxN:0.177108,vfmLuxN:0.307863)[&label=1.0]:0.320796,(((((vspLuxN:0.161634,lagLuxN:0.190673)[&label=0.898]:0.049984,vhaLuxN:0.066218)[&label=1.0]:0.11761,((vagLuxN:0.051253,vexLuxN:0.016396)[&label=1.0]:0.109219,vpaLuxN:0.117234)[&label=0.248]:0.040475)[&label=0.896]:0.074543,vejLuxN:0.190044)[&label=1.0]:0.387177,((vtu2LuxN…
end;
begin figtree;
	set appearance.backgroundColorAttribute="Default";
	set appearance.backgroundColour=#ffffff;
	set appearance.branchColorAttribute="User selection";
	set appearance.branchColorGradient=false;
	set appearance.branchLineWidth=1.0;
	set appearance.branchMinLineWidth=0.0;
	set appearance.branchWidthAttribute="Fixed";
	set appearance.foregroundColour=#000000;
	set appearance.hilightingGradient=false;
	set appearance.selectionColour=#2d3680;
	set branchLabels.colorAttribute="User selection";
	set branchLabels.displayAttribute="Branch times";
	set branchLabels.fontName="Agency FB";
	set branchLabels.fontSize=14;
	set branchLabels.fontStyle=0;
	set branchLabels.isShown=false;
	set branchLabels.significantDigits=4;
	set layout.expansion=0;
	set layout.layoutType="RADIAL";
	set layout.zoom=0;
	set legend.attribute="label";
	set legend.fontSize=10.0;
	set legend.isShown=false;
	set legend.significantDigits=4;
	set nodeBars.barWidth=4.0;
	set nodeBars.displayAttribute=null;
	set nodeBars.isShown=false;
	set nodeLabels.colorAttribute="User selection";
	set nodeLabels.displayAttribute="label";
	set nodeLabels.fontName="Agency FB";
	set nodeLabels.fontSize=14;
	set nodeLabels.fontStyle=0;
	set nodeLabels.isShown=true;
	set nodeLabels.significantDigits=4;
	set nodeShapeExternal.colourAttribute="User selection";
	set nodeShapeExternal.isShown=false;
	set nodeShapeExternal.minSize=10.0;
	set nodeShapeExternal.scaleType=Width;
	set nodeShapeExternal.shapeType=Circle;
	set nodeShapeExternal.size=4.0;
	set nodeShapeExternal.sizeAttribute="Fixed";
	set nodeShapeInternal.colourAttribute="User selection";
	set nodeShapeInternal.isShown=false;
	set nodeShapeInternal.minSize=10.0;
	set nodeShapeInternal.scaleType=Width;
	set nodeShapeInternal.shapeType=Circle;
	set nodeShapeInternal.size=4.0;
	set nodeShapeInternal.sizeAttribute="Fixed";
	set polarLayout.alignTipLabels=false;
	set polarLayout.angularRange=0;
	set polarLayout.rootAngle=0;
	set polarLayout.rootLength=100;
	set polarLayout.showRoot=true;
	set radialLayout.spread=0.0;
	set rectilinearLayout.alignTipLabels=false;
	set rectilinearLayout.curvature=0;
	set rectilinearLayout.rootLength=100;
	set scale.offsetAge=0.0;
	set scale.rootAge=1.0;
	set scale.scaleFactor=1.0;
	set scale.scaleRoot=false;
	set scaleAxis.automaticScale=true;
	set scaleAxis.fontSize=8.0;
	set scaleAxis.isShown=false;
	set scaleAxis.lineWidth=1.0;
	set scaleAxis.majorTicks=1.0;
	set scaleAxis.minorTicks=0.5;
	set scaleAxis.origin=0.0;
	set scaleAxis.reverseAxis=false;
	set scaleAxis.showGrid=true;
	set scaleBar.automaticScale=true;
	set scaleBar.fontSize=14.0;
	set scaleBar.isShown=true;
	set scaleBar.lineWidth=1.0;
	set scaleBar.scaleRange=0.0;
	set tipLabels.colorAttribute="User selection";
	set tipLabels.displayAttribute="Names";
	set tipLabels.fontName="Agency FB";
	set tipLabels.fontSize=12;
	set tipLabels.fontStyle=0;
	set tipLabels.isShown=true;
	set tipLabels.significantDigits=4;
	set trees.order=false;
	set trees.orderType="increasing";
	set trees.rooting=false;
	set trees.rootingType="User Selection";
	set trees.transform=false;
	set trees.transformType="cladogram";
end;
