## Supplementary dataset (accessions, alignments and trees) for "Evolution of two-component quorum sensing systems": PhyML tree-muscle-HKs-LytTR

#NEXUS
begin taxa;
	dimensions ntax=44;
	taxlabels
	asanAgrC
	bcrAgrC
	cbbAgrC
	cdcAgrC2
	cdlAgrC2
	ctxAgrC
	daeAgrC
	efd1AgrC
	efd2AgrC
	ers1AgrC
	ers2AgrC
	horAgrC
	laliComD
	lhiComD
	lmhAgrC
	lmmAgrC
	lps1AgrC
	lps2AgrC
	lpsAgrC
	lsjComD
	pfaeAgrC
	pgmAgrC
	rimAgrC
	sancComD
	scfComD
	sconComD
	sgoComD
	sieComD
	sigComD
	sipComD
	smb1ComD
	smb2ComD
	sndAgrC
	soiComD
	sorComD
	spnnComD
	srqComD
	ssaComD
	std1ComD
	std2ComD
	straComD
	strnComD
	stvComD
	suvAgrC
;
end;
begin trees;
	tree tree_1 = [&R] (ers2AgrC:2.812,(efd2AgrC:1.071,(((lhiComD:1.119,lsjComD:1.218)[&label=0.99]:0.4969,(((sndAgrC:1.457,((((((soiComD:0.1795,ssaComD:0.3404)[&label=0.99]:0.1416,((sconComD:0.0567,sieComD:0.04983)[&label=0.99]:0.0807,sancComD:0.1009)[&label=1]:0.1848)[&label=0.98]:0.1215,sgoComD:0.3518)[&label=0.95]:0.1277,(((smb2ComD:0.06358,spnnComD:0.0413)[&label=0.18]:0.00973,std1ComD:0.02466)[…
end;
begin figtree;
	set appearance.backgroundColorAttribute="Default";
	set appearance.backgroundColour=#ffffff;
	set appearance.branchColorAttribute="User selection";
	set appearance.branchColorGradient=false;
	set appearance.branchLineWidth=1.0;
	set appearance.branchMinLineWidth=0.0;
	set appearance.branchWidthAttribute="Fixed";
	set appearance.foregroundColour=#000000;
	set appearance.hilightingGradient=false;
	set appearance.selectionColour=#2d3680;
	set branchLabels.colorAttribute="User selection";
	set branchLabels.displayAttribute="Branch times";
	set branchLabels.fontName="Agency FB";
	set branchLabels.fontSize=14;
	set branchLabels.fontStyle=0;
	set branchLabels.isShown=false;
	set branchLabels.significantDigits=4;
	set layout.expansion=0;
	set layout.layoutType="POLAR";
	set layout.zoom=0;
	set legend.attribute=null;
	set legend.fontSize=10.0;
	set legend.isShown=false;
	set legend.significantDigits=4;
	set nodeBars.barWidth=4.0;
	set nodeBars.displayAttribute=null;
	set nodeBars.isShown=false;
	set nodeLabels.colorAttribute="User selection";
	set nodeLabels.displayAttribute="label";
	set nodeLabels.fontName="Agency FB";
	set nodeLabels.fontSize=14;
	set nodeLabels.fontStyle=0;
	set nodeLabels.isShown=true;
	set nodeLabels.significantDigits=4;
	set nodeShapeExternal.colourAttribute=null;
	set nodeShapeExternal.isShown=false;
	set nodeShapeExternal.minSize=10.0;
	set nodeShapeExternal.scaleType=Width;
	set nodeShapeExternal.shapeType=Circle;
	set nodeShapeExternal.size=4.0;
	set nodeShapeExternal.sizeAttribute=null;
	set nodeShapeInternal.colourAttribute=null;
	set nodeShapeInternal.isShown=false;
	set nodeShapeInternal.minSize=10.0;
	set nodeShapeInternal.scaleType=Width;
	set nodeShapeInternal.shapeType=Circle;
	set nodeShapeInternal.size=4.0;
	set nodeShapeInternal.sizeAttribute=null;
	set polarLayout.alignTipLabels=false;
	set polarLayout.angularRange=0;
	set polarLayout.rootAngle=0;
	set polarLayout.rootLength=100;
	set polarLayout.showRoot=true;
	set radialLayout.spread=0.0;
	set rectilinearLayout.alignTipLabels=false;
	set rectilinearLayout.curvature=0;
	set rectilinearLayout.rootLength=100;
	set scale.offsetAge=0.0;
	set scale.rootAge=1.0;
	set scale.scaleFactor=1.0;
	set scale.scaleRoot=false;
	set scaleAxis.automaticScale=true;
	set scaleAxis.fontSize=8.0;
	set scaleAxis.isShown=false;
	set scaleAxis.lineWidth=1.0;
	set scaleAxis.majorTicks=1.0;
	set scaleAxis.minorTicks=0.5;
	set scaleAxis.origin=0.0;
	set scaleAxis.reverseAxis=false;
	set scaleAxis.showGrid=true;
	set scaleBar.automaticScale=true;
	set scaleBar.fontSize=14.0;
	set scaleBar.isShown=true;
	set scaleBar.lineWidth=1.0;
	set scaleBar.scaleRange=0.0;
	set tipLabels.colorAttribute="User selection";
	set tipLabels.displayAttribute="Names";
	set tipLabels.fontName="Agency FB";
	set tipLabels.fontSize=12;
	set tipLabels.fontStyle=0;
	set tipLabels.isShown=true;
	set tipLabels.significantDigits=4;
	set trees.order=false;
	set trees.orderType="increasing";
	set trees.rooting=false;
	set trees.rootingType="User Selection";
	set trees.transform=false;
	set trees.transformType="cladogram";
end;
