## Supplementary dataset (accessions, alignments and trees) for "Evolution of two-component quorum sensing systems": PhyML tree-muscle-HKs-NarL

#NEXUS
begin taxa;
	dimensions ntax=127;
	taxlabels
	aanNarQ
	abadBarA
	acipNarX
	adiBarA
	agnComP
	ahhBarA
	ahhNarQ
	amaoBarA
	amgFusK
	anxNarX
	apaNarQ
	axnRcsC
	axoNarX
	bcgComP
	bpsuRcsC
	bpzNarX
	bsuComP
	camaFusK
	cemNarQ
	coqNarX
	cozBarA
	croNarQ
	csjNarX
	cuhNarX
	ddcNarX
	ddhComP
	decComP
	djaFusK
	dtsRcsC
	dye1RcsC
	dye2RcsC
	eceFusK
	eclgFusK
	eclnBarA
	ecoBarA
	ecoNarQ
	ecoNarX
	ecoRcsC
	edlNarQ
	efqComP
	enoNarQ
	etcBarA
	etcFusK
	etcRcsC
	exfRcsC
	hauComP
	hcoNarX
	heeRcsC
	helBarA
	hiaNarQ
	iodRcsC
	ipoBarA
	kbsComP
	koxNarX
	koyFusK
	kpcRcsC
	kpnBarA
	leiFusK
	lfu1ComP
	lfu2ComP
	lpfBarA
	macrComP
	magaBarA
	magqRcsC
	marrComP
	mctNarX
	mdnBarA
	mhaqNarQ
	mhcNarX
	mpurFusK
	nmqNarX
	paejNarQ
	pafNarX
	pajBarA
	pajRcsC
	palnBarA
	papBarA
	patrBarA
	patrNarQ
	pauRcsC
	payFusK
	pccNarX
	pccRcsC
	pcvFusK
	pfqFusK
	pheiFusK
	plfNarQ
	plvComP
	psegRcsC
	pswuNarX
	psxNarX
	pulNarQ
	pvlFusK
	pvlNarX
	pvlRcsC
	rplaFusK
	rsnNarX
	sbsNarQ
	sbtBarA
	sdzFusK
	sekNarX
	seniNarQ
	sfeNarX
	sfgFusK
	sfnNarQ1
	sfnNarQ2
	shewRcsC
	sjeComP
	smarNarQ
	smzRcsC
	spqRcsC
	srlNarX
	srlRcsC
	sryBarA
	ssilComP
	stea1ComP
	stea2ComP
	sthNarX
	tgrBarA
	vciBarA
	vcoFusK
	vcrNarQ
	xhoFusK
	yeyFusK
	ypaRcsC
	ypdBarA
	ypxNarX
;
end;
begin trees;
	tree tree_1 = [&R] (((marrComP:2.72,pswuNarX:2.474)[&label=0.55]:0.1791,((((decComP:0.7687,ddhComP:0.7794)[&label=1]:1.709,(kbsComP:2.402,((((sjeComP:1.786,(bcgComP:1.385,(stea2ComP:1.802,stea1ComP:1.634)[&label=0.99]:0.8195)[&label=0.89]:0.2884)[&label=0.52]:0.157,(bsuComP:1.531,((lfu2ComP:0.6666,ssilComP:1.179)[&label=0.46]:0.2846,lfu1ComP:0.9396)[&label=1]:0.6626)[&label=0.77]:0.1952)[&label=0…
end;
begin figtree;
	set appearance.backgroundColorAttribute="Default";
	set appearance.backgroundColour=#ffffff;
	set appearance.branchColorAttribute="User selection";
	set appearance.branchColorGradient=false;
	set appearance.branchLineWidth=1.0;
	set appearance.branchMinLineWidth=0.0;
	set appearance.branchWidthAttribute="Fixed";
	set appearance.foregroundColour=#000000;
	set appearance.hilightingGradient=false;
	set appearance.selectionColour=#2d3680;
	set branchLabels.colorAttribute="User selection";
	set branchLabels.displayAttribute="Branch times";
	set branchLabels.fontName="Agency FB";
	set branchLabels.fontSize=14;
	set branchLabels.fontStyle=0;
	set branchLabels.isShown=false;
	set branchLabels.significantDigits=4;
	set layout.expansion=0;
	set layout.layoutType="POLAR";
	set layout.zoom=0;
	set legend.attribute=null;
	set legend.fontSize=10.0;
	set legend.isShown=false;
	set legend.significantDigits=4;
	set nodeBars.barWidth=4.0;
	set nodeBars.displayAttribute=null;
	set nodeBars.isShown=false;
	set nodeLabels.colorAttribute="User selection";
	set nodeLabels.displayAttribute="label";
	set nodeLabels.fontName="Agency FB";
	set nodeLabels.fontSize=14;
	set nodeLabels.fontStyle=0;
	set nodeLabels.isShown=true;
	set nodeLabels.significantDigits=4;
	set nodeShapeExternal.colourAttribute=null;
	set nodeShapeExternal.isShown=false;
	set nodeShapeExternal.minSize=10.0;
	set nodeShapeExternal.scaleType=Width;
	set nodeShapeExternal.shapeType=Circle;
	set nodeShapeExternal.size=4.0;
	set nodeShapeExternal.sizeAttribute=null;
	set nodeShapeInternal.colourAttribute=null;
	set nodeShapeInternal.isShown=false;
	set nodeShapeInternal.minSize=10.0;
	set nodeShapeInternal.scaleType=Width;
	set nodeShapeInternal.shapeType=Circle;
	set nodeShapeInternal.size=4.0;
	set nodeShapeInternal.sizeAttribute=null;
	set polarLayout.alignTipLabels=false;
	set polarLayout.angularRange=0;
	set polarLayout.rootAngle=0;
	set polarLayout.rootLength=100;
	set polarLayout.showRoot=true;
	set radialLayout.spread=0.0;
	set rectilinearLayout.alignTipLabels=false;
	set rectilinearLayout.curvature=0;
	set rectilinearLayout.rootLength=100;
	set scale.offsetAge=0.0;
	set scale.rootAge=1.0;
	set scale.scaleFactor=1.0;
	set scale.scaleRoot=false;
	set scaleAxis.automaticScale=true;
	set scaleAxis.fontSize=8.0;
	set scaleAxis.isShown=false;
	set scaleAxis.lineWidth=1.0;
	set scaleAxis.majorTicks=1.0;
	set scaleAxis.minorTicks=0.5;
	set scaleAxis.origin=0.0;
	set scaleAxis.reverseAxis=false;
	set scaleAxis.showGrid=true;
	set scaleBar.automaticScale=true;
	set scaleBar.fontSize=14.0;
	set scaleBar.isShown=true;
	set scaleBar.lineWidth=1.0;
	set scaleBar.scaleRange=0.0;
	set tipLabels.colorAttribute="User selection";
	set tipLabels.displayAttribute="Names";
	set tipLabels.fontName="Agency FB";
	set tipLabels.fontSize=12;
	set tipLabels.fontStyle=0;
	set tipLabels.isShown=true;
	set tipLabels.significantDigits=4;
	set trees.order=false;
	set trees.orderType="increasing";
	set trees.rooting=false;
	set trees.rootingType="User Selection";
	set trees.transform=false;
	set trees.transformType="cladogram";
end;
