## Supplementary dataset (accessions, alignments and trees) for "Evolution of two-component quorum sensing systems": RAxML-mafft-ALL HKs-outree

#NEXUS
begin taxa;
	dimensions ntax=347;
	taxlabels
	aacn1QseC[&!color=#ff3300]
	aacn2QseC[&!color=#ff3300]
	aajGlrK[&!color=#660066]
	aanNarQ[&!color=#006633]
	abadBarA[&!color=#006633]
	abwQseC[&!color=#ff3300]
	acipNarX[&!color=#006633]
	acvQseC[&!color=#ff3300]
	acz1GlrK[&!color=#660066]
	acz2GlrK[&!color=#660066]
	adiBarA[&!color=#006633]
	afiRpfC
	agnComP[&!color=#006633]
	ahhBarA[&!color=#006633]
	ahhNarQ[&!color=#006633]
	amaeQseC[&!color=#ff3300]
	amagGlrK[&!color=#660066]
	amaoBarA[&!color=#006633]
	amgFusK[&!color=#006633]
	anxNarX[&!color=#006633]
	anxNisK[&!color=#ff3300]
	aoaGlrK[&!color=#660066]
	apaNarQ[&!color=#006633]
	apacCqsS[&!color=#0000cc]
	asanAgrC[&!color=#ff9900]
	asanNisK[&!color=#ff3300]
	auiCiaH[&!color=#ff3300]
	awdLuxQ[&!color=#0000cc]
	axnRcsC[&!color=#006633]
	axoNarX[&!color=#006633]
	bastNisK[&!color=#ff3300]
	bcenQseC[&!color=#ff3300]
	bcgComP[&!color=#006633]
	bcrAgrC[&!color=#ff9900]
	bhuNisK[&!color=#ff3300]
	bpsuRcsC[&!color=#006633]
	bpzNarX[&!color=#006633]
	brnRpfC
	bsuComP[&!color=#006633]
	bthsCiaH[&!color=#ff3300]
	bweSaeS[&!color=#ff3300]
	bwhCiaH[&!color=#ff3300]
	camaFusK[&!color=#006633]
	careCqsS[&!color=#0000cc]
	cbbAgrC[&!color=#ff9900]
	cbh1NisK[&!color=#ff3300]
	cbh2NisK[&!color=#ff3300]
	ccelNisK[&!color=#ff3300]
	cclNisK[&!color=#ff3300]
	cdcAgrC2[&!color=#ff9900]
	cdlAgrC2[&!color=#ff9900]
	cemNarQ[&!color=#006633]
	cmlCiaH[&!color=#ff3300]
	cncCqsS[&!color=#0000cc]
	cooCiaH[&!color=#ff3300]
	coqNarX[&!color=#006633]
	cozBarA[&!color=#006633]
	cozGlrK[&!color=#660066]
	cphCqsS[&!color=#0000cc]
	croNarQ[&!color=#006633]
	csjNarX[&!color=#006633]
	ctxAgrC[&!color=#ff9900]
	cuhNarX[&!color=#006633]
	daeAgrC[&!color=#ff9900]
	ddcNarX[&!color=#006633]
	ddhComP[&!color=#006633]
	decComP[&!color=#006633]
	dhyLuxQ[&!color=#0000cc]
	djaFusK[&!color=#006633]
	dmiSaeS[&!color=#ff3300]
	dsaLuxQ[&!color=#0000cc]
	dtsRcsC[&!color=#006633]
	dtxCqsS[&!color=#0000cc]
	dtxRpfC
	dye1RcsC[&!color=#006633]
	dye2RcsC[&!color=#006633]
	eceFusK[&!color=#006633]
	ecleQseC[&!color=#ff3300]
	eclgFusK[&!color=#006633]
	eclnBarA[&!color=#006633]
	ecoBarA[&!color=#006633]
	ecoGlrK[&!color=#660066]
	ecoNarQ[&!color=#006633]
	ecoNarX[&!color=#006633]
	ecoQseC[&!color=#ff3300]
	ecoRcsC[&!color=#006633]
	edlNarQ[&!color=#006633]
	efd1AgrC[&!color=#ff9900]
	efd2AgrC[&!color=#ff9900]
	efmCiaH[&!color=#ff3300]
	efqComP[&!color=#006633]
	egvNisK[&!color=#ff3300]
	elmCiaH[&!color=#ff3300]
	elmNisK[&!color=#ff3300]
	enoNarQ[&!color=#006633]
	ers1AgrC[&!color=#ff9900]
	ers2AgrC[&!color=#ff9900]
	etcBarA[&!color=#006633]
	etcFusK[&!color=#006633]
	etcGlrK[&!color=#660066]
	etcRcsC[&!color=#006633]
	exfRcsC[&!color=#006633]
	eyyNisK[&!color=#ff3300]
	fsoCqsS[&!color=#0000cc]
	ftoQseC[&!color=#ff3300]
	ghoCqsS[&!color=#0000cc]
	gpaCiaH[&!color=#ff3300]
	gsnGlrK[&!color=#660066]
	hafGlrK[&!color=#660066]
	hauComP[&!color=#006633]
	hch1GlrK[&!color=#660066]
	hch2GlrK[&!color=#660066]
	hcoNarX[&!color=#006633]
	heeRcsC[&!color=#006633]
	helBarA[&!color=#006633]
	hiaNarQ[&!color=#006633]
	hizQseC[&!color=#ff3300]
	horAgrC[&!color=#ff9900]
	hszGlrK[&!color=#660066]
	htrGlrK[&!color=#660066]
	iodGlrK[&!color=#660066]
	iodRcsC[&!color=#006633]
	ipoBarA[&!color=#006633]
	jagCqsS[&!color=#0000cc]
	kbs1NisK[&!color=#ff3300]
	kbs2NisK[&!color=#ff3300]
	kbsComP[&!color=#006633]
	koxNarX[&!color=#006633]
	koyFusK[&!color=#006633]
	kpcRcsC[&!color=#006633]
	kpjQseC[&!color=#ff3300]
	kpnBarA[&!color=#006633]
	kpneGlrK[&!color=#660066]
	kyrNisK[&!color=#ff3300]
	lagLuxN[&!color=#0000cc]
	lagLuxQ[&!color=#0000cc]
	laliComD[&!color=#ff9900]
	lceCiaH[&!color=#ff3300]
	leiFusK[&!color=#006633]
	lfiRpfC
	lfu1ComP[&!color=#006633]
	lfu2ComP[&!color=#006633]
	lhiComD[&!color=#ff9900]
	lioSaeS[&!color=#ff3300]
	lltNisK[&!color=#ff3300]
	lmeCiaH[&!color=#ff3300]
	lmhAgrC[&!color=#ff9900]
	lmmAgrC[&!color=#ff9900]
	lpfBarA[&!color=#006633]
	lpiNisK[&!color=#ff3300]
	lppQseC[&!color=#ff3300]
	lps1AgrC[&!color=#ff9900]
	lps2AgrC[&!color=#ff9900]
	lpsAgrC[&!color=#ff9900]
	lrzCqsS[&!color=#0000cc]
	lsjComD[&!color=#ff9900]
	macrComP[&!color=#006633]
	maesRpfC
	magaBarA[&!color=#006633]
	magqRcsC[&!color=#006633]
	marrComP[&!color=#006633]
	marsGlrK[&!color=#660066]
	massCqsS[&!color=#0000cc]
	mctNarX[&!color=#006633]
	mdnBarA[&!color=#006633]
	mdnGlrK[&!color=#660066]
	meaRpfC
	mejRpfC
	mfaRpfC
	mhaqNarQ[&!color=#006633]
	mhcNarX[&!color=#006633]
	mmeCqsS[&!color=#0000cc]
	mpurFusK[&!color=#006633]
	nmqNarX[&!color=#006633]
	nmqQseC[&!color=#ff3300]
	nmuGlrK[&!color=#660066]
	nmvGlrK[&!color=#660066]
	oceLuxQ[&!color=#0000cc]
	oloNisK[&!color=#ff3300]
	omeGlrK[&!color=#660066]
	paaCqsS[&!color=#0000cc]
	paceGlrK[&!color=#660066]
	paejNarQ[&!color=#006633]
	paemQseC[&!color=#ff3300]
	paenSaeS[&!color=#ff3300]
	pafNarX[&!color=#006633]
	pajBarA[&!color=#006633]
	pajRcsC[&!color=#006633]
	palnBarA[&!color=#006633]
	pamGlrK[&!color=#660066]
	papBarA[&!color=#006633]
	patrBarA[&!color=#006633]
	patrNarQ[&!color=#006633]
	pauRcsC[&!color=#006633]
	payFusK[&!color=#006633]
	pccNarX[&!color=#006633]
	pccQseC[&!color=#0000cc]
	pccRcsC[&!color=#006633]
	pcvFusK[&!color=#006633]
	pdc1NisK[&!color=#ff3300]
	pdc2NisK[&!color=#ff3300]
	pdc3NisK[&!color=#ff3300]
	pdgCiaH[&!color=#ff3300]
	pfaeAgrC[&!color=#ff9900]
	pfqFusK[&!color=#006633]
	pfqGlrK[&!color=#660066]
	pgmAgrC[&!color=#ff9900]
	pheiFusK[&!color=#006633]
	pleoRpfC
	plfNarQ[&!color=#006633]
	plvComP[&!color=#006633]
	pprCqsS[&!color=#0000cc]
	pprLuxN[&!color=#0000cc]
	psegRcsC[&!color=#006633]
	psfRpfC
	psiGlrK[&!color=#660066]
	pspoGlrK[&!color=#660066]
	psubNisK[&!color=#ff3300]
	pswuNarX[&!color=#006633]
	psxNarX[&!color=#006633]
	pulNarQ[&!color=#006633]
	pvlFusK[&!color=#006633]
	pvlNarX[&!color=#006633]
	pvlRcsC[&!color=#006633]
	rgiRpfC
	rimAgrC[&!color=#ff9900]
	rplaFusK[&!color=#006633]
	rscCqsS[&!color=#0000cc]
	rsnNarX[&!color=#006633]
	sagmSaeS[&!color=#ff3300]
	sagrSaeS[&!color=#ff3300]
	sancComD[&!color=#ff9900]
	sangSaeS[&!color=#ff3300]
	sauSaeS[&!color=#ff3300]
	sbsNarQ[&!color=#006633]
	sbsQseC[&!color=#ff3300]
	sbtBarA[&!color=#006633]
	scfComD[&!color=#ff9900]
	sconComD[&!color=#ff9900]
	sconSaeS[&!color=#ff3300]
	sdzFusK[&!color=#006633]
	sekNarX[&!color=#006633]
	seniNarQ[&!color=#006633]
	sepNisK[&!color=#ff3300]
	seppSaeS[&!color=#ff3300]
	sequSaeS[&!color=#ff3300]
	sfeNarX[&!color=#006633]
	sfgFusK[&!color=#006633]
	sfnNarQ1[&!color=#006633]
	sfnNarQ2[&!color=#006633]
	sfsQseC[&!color=#ff3300]
	sgoComD[&!color=#ff9900]
	sgyCiaH[&!color=#ff3300]
	shewRcsC[&!color=#006633]
	sieComD[&!color=#ff9900]
	sigComD[&!color=#ff9900]
	sipComD[&!color=#ff9900]
	siqSaeS[&!color=#ff3300]
	sjeComP[&!color=#006633]
	slnNisK[&!color=#ff3300]
	sltRpfC
	smarNarQ[&!color=#006633]
	smb1ComD[&!color=#ff9900]
	smb2ComD[&!color=#ff9900]
	smzRcsC[&!color=#006633]
	sndAgrC[&!color=#ff9900]
	snoRpfC
	sobNisK[&!color=#ff3300]
	soiComD[&!color=#ff9900]
	sokGlrK[&!color=#660066]
	sorComD[&!color=#ff9900]
	soxCiaH[&!color=#ff3300]
	sphgRpfC
	spnnComD[&!color=#ff9900]
	spoaNisK[&!color=#ff3300]
	spoiGlrK[&!color=#660066]
	spqRcsC[&!color=#006633]
	sptQseC[&!color=#ff3300]
	spxSaeS[&!color=#ff3300]
	spyCiaH[&!color=#ff3300]
	spyaNisK[&!color=#ff3300]
	srlNarX[&!color=#006633]
	srlRcsC[&!color=#006633]
	srqComD[&!color=#ff9900]
	sryBarA[&!color=#006633]
	sryQseC[&!color=#ff3300]
	ssaComD[&!color=#ff9900]
	ssilComP[&!color=#006633]
	std1ComD[&!color=#ff9900]
	std2ComD[&!color=#ff9900]
	stea1ComP[&!color=#006633]
	stea2ComP[&!color=#006633]
	sthNarX[&!color=#006633]
	straComD[&!color=#ff9900]
	strnComD[&!color=#ff9900]
	stvComD[&!color=#ff9900]
	suvAgrC[&!color=#ff9900]
	svaRpfC
	tbdRpfC
	tcoNisK[&!color=#ff3300]
	teeGlrK[&!color=#660066]
	tepNisK[&!color=#ff3300]
	tgrBarA[&!color=#006633]
	tgrGlrK[&!color=#660066]
	tgrRpfC
	tmbRpfC
	tsyCqsS[&!color=#0000cc]
	turNisK[&!color=#ff3300]
	vagLuxN[&!color=#0000cc]
	vapGlrK[&!color=#660066]
	vbrLuxQ[&!color=#0000cc]
	vcaLuxQ[&!color=#0000cc]
	vchCqsS[&!color=#0000cc]
	vchLuxQ[&!color=#0000cc]
	vciBarA[&!color=#006633]
	vcoFusK[&!color=#006633]
	vcoQseC[&!color=#ff3300]
	vcrNarQ[&!color=#006633]
	vctLuxN[&!color=#0000cc]
	vcyLuxQ[&!color=#0000cc]
	vejLuxN[&!color=#0000cc]
	vexLuxN[&!color=#0000cc]
	vfiLuxQ[&!color=#0000cc]
	vflLuxQ[&!color=#0000cc]
	vfmLuxN[&!color=#0000cc]
	vgaLuxQ[&!color=#0000cc]
	vhaLuxN[&!color=#0000cc]
	vmiLuxQ[&!color=#0000cc]
	vpaLuxN[&!color=#0000cc]
	vpkLuxQ[&!color=#0000cc]
	vqiLuxQ[&!color=#0000cc]
	vsaLuxN[&!color=#0000cc]
	vscLuxQ[&!color=#0000cc]
	vshLuxQ[&!color=#0000cc]
	vspLuxN[&!color=#0000cc]
	vtu1LuxN[&!color=#0000cc]
	vtu2LuxN[&!color=#0000cc]
	vvuluxQ[&!color=#0000cc]
	xcjRpfC
	xfaRpfC
	xhoFusK[&!color=#006633]
	yeyFusK[&!color=#006633]
	ypaRcsC[&!color=#006633]
	ypdBarA[&!color=#006633]
	ype1GlrK[&!color=#660066]
	ype2GlrK[&!color=#660066]
	ypxNarX[&!color=#006633]
;
end;
begin trees;
	tree tree_1 = [&R] ((((((((((((((((sangSaeS:102.0,sconSaeS:102.0):102.0,spxSaeS:102.0):82.0,((sagrSaeS:102.0,sagmSaeS:102.0):102.0,(sequSaeS:102.0,siqSaeS:102.0):89.0):88.0):102.0,((seppSaeS:102.0,sauSaeS:102.0):102.0,lioSaeS:102.0):65.0):95.0,(bweSaeS:102.0,(paenSaeS:102.0,dmiSaeS:102.0):101.0):74.0):92.0,(((((sepNisK:102.0,slnNisK:102.0):102.0,(((spyaNisK:102.0,lltNisK:102.0):102.0,asanNisK:102…
end;
begin figtree;
	set appearance.backgroundColorAttribute="Default";
	set appearance.backgroundColour=#ffffff;
	set appearance.branchColorAttribute="User selection";
	set appearance.branchColorGradient=false;
	set appearance.branchLineWidth=1.0;
	set appearance.branchMinLineWidth=0.0;
	set appearance.branchWidthAttribute="Fixed";
	set appearance.foregroundColour=#000000;
	set appearance.hilightingGradient=false;
	set appearance.selectionColour=#2d3680;
	set branchLabels.colorAttribute="Branch lengths (raw)";
	set branchLabels.displayAttribute="Branch times";
	set branchLabels.fontName="Agency FB";
	set branchLabels.fontSize=14;
	set branchLabels.fontStyle=0;
	set branchLabels.isShown=false;
	set branchLabels.significantDigits=4;
	set layout.expansion=0;
	set layout.layoutType="RADIAL";
	set layout.zoom=70;
	set legend.attribute=null;
	set legend.fontSize=10.0;
	set legend.isShown=false;
	set legend.significantDigits=4;
	set nodeBars.barWidth=4.0;
	set nodeBars.displayAttribute=null;
	set nodeBars.isShown=false;
	set nodeLabels.colorAttribute="User selection";
	set nodeLabels.displayAttribute="Node ages";
	set nodeLabels.fontName="Agency FB";
	set nodeLabels.fontSize=14;
	set nodeLabels.fontStyle=0;
	set nodeLabels.isShown=false;
	set nodeLabels.significantDigits=4;
	set nodeShapeExternal.colourAttribute="User selection";
	set nodeShapeExternal.isShown=false;
	set nodeShapeExternal.minSize=10.0;
	set nodeShapeExternal.scaleType=Width;
	set nodeShapeExternal.shapeType=Circle;
	set nodeShapeExternal.size=4.0;
	set nodeShapeExternal.sizeAttribute="Fixed";
	set nodeShapeInternal.colourAttribute="User selection";
	set nodeShapeInternal.isShown=false;
	set nodeShapeInternal.minSize=10.0;
	set nodeShapeInternal.scaleType=Width;
	set nodeShapeInternal.shapeType=Circle;
	set nodeShapeInternal.size=4.0;
	set nodeShapeInternal.sizeAttribute="Fixed";
	set polarLayout.alignTipLabels=false;
	set polarLayout.angularRange=0;
	set polarLayout.rootAngle=0;
	set polarLayout.rootLength=100;
	set polarLayout.showRoot=true;
	set radialLayout.spread=0.0;
	set rectilinearLayout.alignTipLabels=false;
	set rectilinearLayout.curvature=0;
	set rectilinearLayout.rootLength=100;
	set scale.offsetAge=0.0;
	set scale.rootAge=1.0;
	set scale.scaleFactor=1.0;
	set scale.scaleRoot=false;
	set scaleAxis.automaticScale=true;
	set scaleAxis.fontSize=8.0;
	set scaleAxis.isShown=false;
	set scaleAxis.lineWidth=1.0;
	set scaleAxis.majorTicks=1.0;
	set scaleAxis.minorTicks=0.5;
	set scaleAxis.origin=0.0;
	set scaleAxis.reverseAxis=false;
	set scaleAxis.showGrid=true;
	set scaleBar.automaticScale=true;
	set scaleBar.fontSize=14.0;
	set scaleBar.isShown=true;
	set scaleBar.lineWidth=1.0;
	set scaleBar.scaleRange=0.0;
	set tipLabels.colorAttribute="User selection";
	set tipLabels.displayAttribute="Names";
	set tipLabels.fontName="Agency FB";
	set tipLabels.fontSize=12;
	set tipLabels.fontStyle=0;
	set tipLabels.isShown=true;
	set tipLabels.significantDigits=4;
	set trees.order=false;
	set trees.orderType="increasing";
	set trees.rooting=false;
	set trees.rootingType="User Selection";
	set trees.transform=false;
	set trees.transformType="cladogram";
end;
