## Supplementary dataset (accessions, alignments and trees) for "Evolution of two-component quorum sensing systems": PhyML tree -muscle-RRs-NarL

#NEXUS
begin taxa;
	dimensions ntax=133;
	taxlabels
	aakNarP
	aamyComA
	abamRcsB
	ahhNarP
	ahhUvrY
	alvNarL
	amaoUvrY
	amgFusR
	aoaUvrY
	areNarL
	axn1RcsB
	axn2RcsB
	axoNarL
	bcgComA
	bpsu1RcsB
	bpsu2RcsB
	bpsu3RcsB
	bpsu4RcsB
	bsuComA
	camaFusR
	cbaeUvrY
	cohComA
	coqNarL
	cozUvrY
	cpsNarL
	darNarL
	djaFusR
	dmiComA
	dunUvrY
	eceFusR
	ecoNarL
	ecoNarP
	ecoRcsB
	ecoUvrY
	edlNarP
	encFusR
	esjNarP
	etcFusR
	etcRcsB
	etcUvrY
	fblNarP
	gapNarL
	gctComA
	gfoNarL
	hcoNarL
	hee1RcsB
	heeRcsB
	helUvrY
	hiaNarP
	hniNarP
	htrNarL
	iodRcsB
	koyFusR
	leiFusR
	lfuComA
	lpfUvrY
	maesUvrY
	magaUvrY
	mcbUvrY
	mdnUvrY
	mejUvrY
	mepUvrY
	miiNarP
	mmarUvrY
	mscNarP
	mtuNarL
	myaNarP
	njaNarL
	nmqNarL
	noaUvrY
	nppNarL
	ocmNarL
	pafNarL
	pajRcsB
	palnUvrY
	papUvrY
	patrNarP
	pau1RcsB
	pau2RcsB
	pau3RcsB
	payFusR
	pccRcsB
	pcvFusR
	pfqFusR
	pfqNarP
	pheiFusR
	plfNarP
	plgUvrY
	plvComA
	pngFusR
	polaNarP
	psehNarL
	psyNarP
	pvlRcsB
	rspNarP
	sbjNarL
	sbsNarP
	sbtUvrY
	sbxUvrY
	schNarP
	sdzFusR
	sfgFusR
	sgbNarL
	shew1RcsB
	shew2RcsB
	sjeComA
	slimNarL
	smarNarP
	smkNarL
	smz1RcsB
	smz2RcsB
	smz3RcsB
	sphnFusR
	spirFusR
	sposComA
	ssilComA
	ssilNarP
	steaComA
	sthNarL
	tamNarP
	tgrUvrY
	tjeUvrY
	vbhNarL
	vchNarL
	vciUvrY
	vcoFusR
	vcrNarP
	vffUvrY
	xboNarP
	xhoFusR
	xhrNarL
	yeyFusR
	ypaRcsB
;
end;
begin trees;
	tree tree_1 = [&R] (((((((((htrNarL:0.7179,(smkNarL:0.5909,schNarP:0.9136)[&label=0.98]:0.4422)[&label=0.51]:0.1076,((sbsNarP:0.3664,(((myaNarP:0.2161,psyNarP:0.4583)[&label=0.63]:0.08748,ahhNarP:0.2189)[&label=0.85]:0.08587,((((((patrNarP:0.3226,ecoNarP:0.2691)[&label=0.88]:0.107,edlNarP:0.1112)[&label=0.58]:0.06077,(smarNarP:0.1962,(pfqNarP:0.1472,plfNarP:0.2864)[&label=0.73]:0.0494)[&label=0.6…
end;
begin figtree;
	set appearance.backgroundColorAttribute="Default";
	set appearance.backgroundColour=#ffffff;
	set appearance.branchColorAttribute="User selection";
	set appearance.branchColorGradient=false;
	set appearance.branchLineWidth=1.0;
	set appearance.branchMinLineWidth=0.0;
	set appearance.branchWidthAttribute="Fixed";
	set appearance.foregroundColour=#000000;
	set appearance.hilightingGradient=false;
	set appearance.selectionColour=#2d3680;
	set branchLabels.colorAttribute="User selection";
	set branchLabels.displayAttribute="Branch times";
	set branchLabels.fontName="Agency FB";
	set branchLabels.fontSize=14;
	set branchLabels.fontStyle=0;
	set branchLabels.isShown=false;
	set branchLabels.significantDigits=4;
	set colour.scheme.label="label:InterpolatingContinuous{{false,false,0.0,0.0},#-2536895,#-12492071}";
	set layout.expansion=0;
	set layout.layoutType="POLAR";
	set layout.zoom=1000;
	set legend.attribute=null;
	set legend.fontSize=10.0;
	set legend.isShown=false;
	set legend.significantDigits=4;
	set nodeBars.barWidth=4.0;
	set nodeBars.displayAttribute=null;
	set nodeBars.isShown=false;
	set nodeLabels.colorAttribute="label";
	set nodeLabels.displayAttribute="label";
	set nodeLabels.fontName="Agency FB";
	set nodeLabels.fontSize=14;
	set nodeLabels.fontStyle=0;
	set nodeLabels.isShown=true;
	set nodeLabels.significantDigits=4;
	set nodeShapeExternal.colourAttribute=null;
	set nodeShapeExternal.isShown=false;
	set nodeShapeExternal.minSize=10.0;
	set nodeShapeExternal.scaleType=Width;
	set nodeShapeExternal.shapeType=Circle;
	set nodeShapeExternal.size=4.0;
	set nodeShapeExternal.sizeAttribute=null;
	set nodeShapeInternal.colourAttribute=null;
	set nodeShapeInternal.isShown=false;
	set nodeShapeInternal.minSize=10.0;
	set nodeShapeInternal.scaleType=Width;
	set nodeShapeInternal.shapeType=Circle;
	set nodeShapeInternal.size=4.0;
	set nodeShapeInternal.sizeAttribute=null;
	set polarLayout.alignTipLabels=false;
	set polarLayout.angularRange=0;
	set polarLayout.rootAngle=0;
	set polarLayout.rootLength=100;
	set polarLayout.showRoot=true;
	set radialLayout.spread=0.0;
	set rectilinearLayout.alignTipLabels=false;
	set rectilinearLayout.curvature=0;
	set rectilinearLayout.rootLength=100;
	set scale.offsetAge=0.0;
	set scale.rootAge=1.0;
	set scale.scaleFactor=1.0;
	set scale.scaleRoot=false;
	set scaleAxis.automaticScale=true;
	set scaleAxis.fontSize=8.0;
	set scaleAxis.isShown=false;
	set scaleAxis.lineWidth=1.0;
	set scaleAxis.majorTicks=1.0;
	set scaleAxis.minorTicks=0.5;
	set scaleAxis.origin=0.0;
	set scaleAxis.reverseAxis=false;
	set scaleAxis.showGrid=true;
	set scaleBar.automaticScale=true;
	set scaleBar.fontSize=14.0;
	set scaleBar.isShown=true;
	set scaleBar.lineWidth=1.0;
	set scaleBar.scaleRange=0.0;
	set tipLabels.colorAttribute="User selection";
	set tipLabels.displayAttribute="Names";
	set tipLabels.fontName="Agency FB";
	set tipLabels.fontSize=12;
	set tipLabels.fontStyle=0;
	set tipLabels.isShown=true;
	set tipLabels.significantDigits=4;
	set trees.order=false;
	set trees.orderType="increasing";
	set trees.rooting=false;
	set trees.rootingType="User Selection";
	set trees.transform=false;
	set trees.transformType="cladogram";
end;
