## Supplementary dataset (accessions, alignments and trees) for "Evolution of two-component quorum sensing systems": PhyML tree-mafft-RR-NarL.txt

#NEXUS
begin taxa;
	dimensions ntax=133;
	taxlabels
	aakNarP[&!color=#000000]
	aamyComA
	abamRcsB[&!color=#000000]
	ahhNarP[&!color=#000000]
	ahhUvrY[&!color=#000000]
	alvNarL[&!color=#000000]
	amaoUvrY[&!color=#000000]
	amgFusR[&!color=#000000]
	aoaUvrY[&!color=#000000]
	areNarL[&!color=#000000]
	axn1RcsB[&!color=#000000]
	axn2RcsB[&!color=#000000]
	axoNarL[&!color=#000000]
	bcgComA
	bpsu1RcsB[&!color=#000000]
	bpsu2RcsB[&!color=#000000]
	bpsu3RcsB[&!color=#000000]
	bpsu4RcsB[&!color=#000000]
	bsuComA
	camaFusR[&!color=#000000]
	cbaeUvrY[&!color=#000000]
	cohComA
	coqNarL[&!color=#000000]
	cozUvrY[&!color=#000000]
	cpsNarL[&!color=#000000]
	darNarL[&!color=#000000]
	djaFusR[&!color=#000000]
	dmiComA
	dunUvrY[&!color=#000000]
	eceFusR[&!color=#000000]
	ecoNarL[&!color=#000000]
	ecoNarP[&!color=#000000]
	ecoRcsB[&!color=#000000]
	ecoUvrY[&!color=#000000]
	edlNarP[&!color=#000000]
	encFusR[&!color=#000000]
	esjNarP[&!color=#000000]
	etcFusR[&!color=#000000]
	etcRcsB[&!color=#000000]
	etcUvrY[&!color=#000000]
	fblNarP[&!color=#000000]
	gapNarL[&!color=#000000]
	gctComA
	gfoNarL[&!color=#000000]
	hcoNarL[&!color=#000000]
	hee1RcsB[&!color=#000000]
	heeRcsB[&!color=#000000]
	helUvrY[&!color=#000000]
	hiaNarP[&!color=#000000]
	hniNarP[&!color=#000000]
	htrNarL[&!color=#000000]
	iodRcsB[&!color=#000000]
	koyFusR[&!color=#000000]
	leiFusR[&!color=#000000]
	lfuComA
	lpfUvrY[&!color=#000000]
	maesUvrY[&!color=#000000]
	magaUvrY[&!color=#000000]
	mcbUvrY[&!color=#000000]
	mdnUvrY[&!color=#000000]
	mejUvrY[&!color=#000000]
	mepUvrY[&!color=#000000]
	miiNarP[&!color=#000000]
	mmarUvrY[&!color=#000000]
	mscNarP[&!color=#000000]
	mtuNarL[&!color=#000000]
	myaNarP[&!color=#000000]
	njaNarL[&!color=#000000]
	nmqNarL[&!color=#000000]
	noaUvrY[&!color=#000000]
	nppNarL[&!color=#000000]
	ocmNarL[&!color=#000000]
	pafNarL[&!color=#000000]
	pajRcsB[&!color=#000000]
	palnUvrY[&!color=#000000]
	papUvrY[&!color=#000000]
	patrNarP[&!color=#000000]
	pau1RcsB[&!color=#000000]
	pau2RcsB[&!color=#000000]
	pau3RcsB[&!color=#000000]
	payFusR[&!color=#000000]
	pccRcsB[&!color=#000000]
	pcvFusR[&!color=#000000]
	pfqFusR[&!color=#000000]
	pfqNarP[&!color=#000000]
	pheiFusR[&!color=#000000]
	plfNarP[&!color=#000000]
	plgUvrY[&!color=#000000]
	plvComA
	pngFusR[&!color=#000000]
	polaNarP[&!color=#000000]
	psehNarL[&!color=#000000]
	psyNarP[&!color=#000000]
	pvlRcsB[&!color=#000000]
	rspNarP[&!color=#000000]
	sbjNarL[&!color=#000000]
	sbsNarP[&!color=#000000]
	sbtUvrY[&!color=#000000]
	sbxUvrY[&!color=#000000]
	schNarP[&!color=#000000]
	sdzFusR[&!color=#000000]
	sfgFusR[&!color=#000000]
	sgbNarL[&!color=#000000]
	shew1RcsB[&!color=#000000]
	shew2RcsB[&!color=#000000]
	sjeComA
	slimNarL[&!color=#000000]
	smarNarP[&!color=#000000]
	smkNarL[&!color=#000000]
	smz1RcsB[&!color=#000000]
	smz2RcsB[&!color=#000000]
	smz3RcsB[&!color=#000000]
	sphnFusR[&!color=#000000]
	spirFusR[&!color=#000000]
	sposComA
	ssilComA
	ssilNarP[&!color=#000000]
	steaComA
	sthNarL[&!color=#000000]
	tamNarP[&!color=#000000]
	tgrUvrY[&!color=#000000]
	tjeUvrY[&!color=#000000]
	vbhNarL[&!color=#000000]
	vchNarL[&!color=#000000]
	vciUvrY[&!color=#000000]
	vcoFusR[&!color=#000000]
	vcrNarP[&!color=#000000]
	vffUvrY[&!color=#000000]
	xboNarP[&!color=#000000]
	xhoFusR[&!color=#000000]
	xhrNarL[&!color=#000000]
	yeyFusR[&!color=#000000]
	ypaRcsB[&!color=#000000]
;
end;
begin trees;
	tree tree_1 = [&R] ((((((((((smz3RcsB:0.611326,(pau3RcsB:0.518531,bpsu3RcsB:0.651958)[&label=0.683]:0.07261)[&label=0.638]:0.094577,(smz1RcsB:0.876876,shew1RcsB:0.507981)[&label=0.748]:0.087853)[&label=0.911]:0.119563,((((((((((xhrNarL:0.962759,vbhNarL:1.425397)[&label=0.878]:0.418875,(((hniNarP:0.410013,(esjNarP:0.602082,aakNarP:0.176598)[&label=0.998]:0.394145)[&label=0.804]:0.181065,mscNarP:0.…
end;
begin figtree;
	set appearance.backgroundColorAttribute="Default";
	set appearance.backgroundColour=#ffffff;
	set appearance.branchColorAttribute="User selection";
	set appearance.branchColorGradient=false;
	set appearance.branchLineWidth=1.0;
	set appearance.branchMinLineWidth=0.0;
	set appearance.branchWidthAttribute="Fixed";
	set appearance.foregroundColour=#000000;
	set appearance.hilightingGradient=false;
	set appearance.selectionColour=#ff00ff;
	set branchLabels.colorAttribute="User selection";
	set branchLabels.displayAttribute="Branch times";
	set branchLabels.fontName="Agency FB";
	set branchLabels.fontSize=14;
	set branchLabels.fontStyle=0;
	set branchLabels.isShown=false;
	set branchLabels.significantDigits=4;
	set layout.expansion=0;
	set layout.layoutType="RADIAL";
	set layout.zoom=0;
	set legend.attribute="label";
	set legend.fontSize=10.0;
	set legend.isShown=false;
	set legend.significantDigits=4;
	set nodeBars.barWidth=4.0;
	set nodeBars.displayAttribute=null;
	set nodeBars.isShown=false;
	set nodeLabels.colorAttribute="User selection";
	set nodeLabels.displayAttribute="Node ages";
	set nodeLabels.fontName="Agency FB";
	set nodeLabels.fontSize=14;
	set nodeLabels.fontStyle=0;
	set nodeLabels.isShown=false;
	set nodeLabels.significantDigits=4;
	set nodeShapeExternal.colourAttribute="User selection";
	set nodeShapeExternal.isShown=false;
	set nodeShapeExternal.minSize=10.0;
	set nodeShapeExternal.scaleType=Width;
	set nodeShapeExternal.shapeType=Circle;
	set nodeShapeExternal.size=4.0;
	set nodeShapeExternal.sizeAttribute="Fixed";
	set nodeShapeInternal.colourAttribute="User selection";
	set nodeShapeInternal.isShown=false;
	set nodeShapeInternal.minSize=10.0;
	set nodeShapeInternal.scaleType=Width;
	set nodeShapeInternal.shapeType=Circle;
	set nodeShapeInternal.size=4.0;
	set nodeShapeInternal.sizeAttribute="Fixed";
	set polarLayout.alignTipLabels=false;
	set polarLayout.angularRange=0;
	set polarLayout.rootAngle=0;
	set polarLayout.rootLength=100;
	set polarLayout.showRoot=true;
	set radialLayout.spread=2.0;
	set rectilinearLayout.alignTipLabels=false;
	set rectilinearLayout.curvature=0;
	set rectilinearLayout.rootLength=100;
	set scale.offsetAge=0.0;
	set scale.rootAge=1.0;
	set scale.scaleFactor=1.0;
	set scale.scaleRoot=false;
	set scaleAxis.automaticScale=true;
	set scaleAxis.fontSize=8.0;
	set scaleAxis.isShown=false;
	set scaleAxis.lineWidth=1.0;
	set scaleAxis.majorTicks=1.0;
	set scaleAxis.minorTicks=0.5;
	set scaleAxis.origin=0.0;
	set scaleAxis.reverseAxis=false;
	set scaleAxis.showGrid=true;
	set scaleBar.automaticScale=true;
	set scaleBar.fontSize=14.0;
	set scaleBar.isShown=true;
	set scaleBar.lineWidth=1.0;
	set scaleBar.scaleRange=0.0;
	set tipLabels.colorAttribute="User selection";
	set tipLabels.displayAttribute="Names";
	set tipLabels.fontName="Agency FB";
	set tipLabels.fontSize=12;
	set tipLabels.fontStyle=0;
	set tipLabels.isShown=true;
	set tipLabels.significantDigits=4;
	set trees.order=false;
	set trees.orderType="increasing";
	set trees.rooting=false;
	set trees.rootingType="User Selection";
	set trees.transform=false;
	set trees.transformType="cladogram";
end;
