## Supplementary dataset (accessions, alignments and trees) for "Evolution of two-component quorum sensing systems": PhyML tree-mafft-RR-OmpR.txt

#NEXUS
begin taxa;
	dimensions ntax=76;
	taxlabels
	ahaQseB
	aoaQseB
	aprsQseB
	auiCiaR
	bastNisR
	bhuNisR
	bprQseB
	brgQseB
	bthsCiaR
	bwhCiaR
	caerNisR
	cbdQseB
	cbh1NisR
	cbhNisR
	ccelNisR
	cclNisR
	cmlCiaR
	cvcQseB
	ecoQseB
	efmCiaR
	egvNisR
	elmCiaR
	elmNisR
	eyyNisR
	ftsQseB
	gotSaeR
	gpaCiaR
	gpiQseB
	hafQseB
	hinQseB
	kbs1NisR
	kbs2NisR
	kyrNisR
	lceCiaR
	lioSaeR
	lmeCiaR
	lpiNisR
	mcakSaeR
	mkoQseB
	oloNisR
	osiCiaR
	paemQseB
	pdc1NisR
	pdc2NisR
	pdcNisR
	pdgCiaR
	phmQseB
	psorCiaR
	pygSaeR
	rsqQseB
	rtrQseB
	sagmSaeR
	sagrSaeR
	sangSaeR
	sauSaeR
	sbpQseB
	sconSaeR
	sepNisR
	seppSaeR
	sequSaeR
	sgyCiaR
	siqSaeR
	sobNisR
	spoaNisR
	spsyCiaR
	spxSaeR
	spyCiaR
	spyaNisR
	sxlSaeR
	tbdQseB
	tcoNisR
	tepNisR
	tscQseB
	turNisR
	vchQseB
	xorQseB
;
end;
begin trees;
	tree tree_1 = [&R] (((((((((((((cbdQseB:0.406098,paemQseB:0.316098)[&label=0.643]:0.066924,(xorQseB:0.581643,mkoQseB:0.481326)[&label=0.438]:0.052186)[&label=0.575]:0.086204,(gpiQseB:0.388007,bprQseB:0.266294)[&label=0.884]:0.096898)[&label=0.574]:0.053918,((rsqQseB:0.419174,brgQseB:0.310916)[&label=0.996]:0.258415,((tbdQseB:0.192295,aoaQseB:0.288794)[&label=0.984]:0.183326,((hinQseB:0.410282,eco…
end;
begin figtree;
	set appearance.backgroundColorAttribute="Default";
	set appearance.backgroundColour=#ffffff;
	set appearance.branchColorAttribute="User selection";
	set appearance.branchColorGradient=false;
	set appearance.branchLineWidth=1.0;
	set appearance.branchMinLineWidth=0.0;
	set appearance.branchWidthAttribute="Fixed";
	set appearance.foregroundColour=#000000;
	set appearance.hilightingGradient=false;
	set appearance.selectionColour=#ff00ff;
	set branchLabels.colorAttribute="User selection";
	set branchLabels.displayAttribute="Branch times";
	set branchLabels.fontName="Agency FB";
	set branchLabels.fontSize=14;
	set branchLabels.fontStyle=0;
	set branchLabels.isShown=false;
	set branchLabels.significantDigits=4;
	set layout.expansion=0;
	set layout.layoutType="RADIAL";
	set layout.zoom=0;
	set legend.attribute=null;
	set legend.fontSize=10.0;
	set legend.isShown=false;
	set legend.significantDigits=4;
	set nodeBars.barWidth=4.0;
	set nodeBars.displayAttribute=null;
	set nodeBars.isShown=false;
	set nodeLabels.colorAttribute="User selection";
	set nodeLabels.displayAttribute="Node ages";
	set nodeLabels.fontName="Agency FB";
	set nodeLabels.fontSize=14;
	set nodeLabels.fontStyle=0;
	set nodeLabels.isShown=false;
	set nodeLabels.significantDigits=4;
	set nodeShapeExternal.colourAttribute=null;
	set nodeShapeExternal.isShown=false;
	set nodeShapeExternal.minSize=10.0;
	set nodeShapeExternal.scaleType=Width;
	set nodeShapeExternal.shapeType=Circle;
	set nodeShapeExternal.size=4.0;
	set nodeShapeExternal.sizeAttribute=null;
	set nodeShapeInternal.colourAttribute=null;
	set nodeShapeInternal.isShown=false;
	set nodeShapeInternal.minSize=10.0;
	set nodeShapeInternal.scaleType=Width;
	set nodeShapeInternal.shapeType=Circle;
	set nodeShapeInternal.size=4.0;
	set nodeShapeInternal.sizeAttribute=null;
	set polarLayout.alignTipLabels=false;
	set polarLayout.angularRange=0;
	set polarLayout.rootAngle=0;
	set polarLayout.rootLength=100;
	set polarLayout.showRoot=true;
	set radialLayout.spread=0.0;
	set rectilinearLayout.alignTipLabels=false;
	set rectilinearLayout.curvature=0;
	set rectilinearLayout.rootLength=100;
	set scale.offsetAge=0.0;
	set scale.rootAge=1.0;
	set scale.scaleFactor=1.0;
	set scale.scaleRoot=false;
	set scaleAxis.automaticScale=true;
	set scaleAxis.fontSize=8.0;
	set scaleAxis.isShown=false;
	set scaleAxis.lineWidth=1.0;
	set scaleAxis.majorTicks=1.0;
	set scaleAxis.minorTicks=0.5;
	set scaleAxis.origin=0.0;
	set scaleAxis.reverseAxis=false;
	set scaleAxis.showGrid=true;
	set scaleBar.automaticScale=true;
	set scaleBar.fontSize=14.0;
	set scaleBar.isShown=true;
	set scaleBar.lineWidth=1.0;
	set scaleBar.scaleRange=0.0;
	set tipLabels.colorAttribute="User selection";
	set tipLabels.displayAttribute="Names";
	set tipLabels.fontName="Agency FB";
	set tipLabels.fontSize=12;
	set tipLabels.fontStyle=0;
	set tipLabels.isShown=true;
	set tipLabels.significantDigits=4;
	set trees.order=false;
	set trees.orderType="increasing";
	set trees.rooting=false;
	set trees.rootingType="User Selection";
	set trees.transform=false;
	set trees.transformType="cladogram";
end;
