## Supplementary dataset (accessions, alignments and trees) for "Evolution of two-component quorum sensing systems": PhyML-mafft-RRs-ALL.txt

#NEXUS
begin taxa;
	dimensions ntax=311;
	taxlabels
	aakNarP[&!color=#00cc00]
	aamyComA[&!color=#33cc00]
	abamRcsB[&!color=#00cc00]
	absLuxO[&!color=#0000cc]
	acz1GlrR[&!color=#990099]
	acz2GlrR[&!color=#990099]
	afiRpfG[&!color=#666666]
	ahaQseB[&!color=#ff3300]
	ahhNarP[&!color=#00cc00]
	ahhUvrY[&!color=#00cc00]
	alvNarL[&!color=#00cc00]
	amagGlrR[&!color=#990099]
	amaoUvrY[&!color=#00cc00]
	amgFusR[&!color=#00cc00]
	aoaGlrR[&!color=#990099]
	aoaQseB[&!color=#ff3300]
	aoaUvrY[&!color=#00cc00]
	aprsQseB[&!color=#ff3300]
	areNarL[&!color=#00cc00]
	asan1AgrA[&!color=#ffcc00]
	asan2AgrA[&!color=#ffcc00]
	asan3AgrA[&!color=#ffcc00]
	asan4AgrA[&!color=#ffcc00]
	auiCiaR[&!color=#ff3300]
	axn1RcsB[&!color=#00cc00]
	axn2RcsB[&!color=#00cc00]
	axoNarL[&!color=#00cc00]
	bastNisR[&!color=#ff3300]
	bcgComA[&!color=#33cc00]
	bcrAgrA[&!color=#ffcc00]
	bhuNisR[&!color=#ff3300]
	bprQseB[&!color=#ff3300]
	bpsu1RcsB[&!color=#00cc00]
	bpsu2RcsB[&!color=#00cc00]
	bpsu3RcsB[&!color=#00cc00]
	bpsu4RcsB[&!color=#00cc00]
	brgQseB[&!color=#ff3300]
	bsuComA[&!color=#33cc00]
	bthsCiaR[&!color=#ff3300]
	bwhCiaR[&!color=#ff3300]
	bylAgrA[&!color=#ffcc00]
	cadAgrA[&!color=#ffcc00]
	caerNisR[&!color=#ff3300]
	camaFusR[&!color=#00cc00]
	cbaeUvrY[&!color=#00cc00]
	cbbAgrA[&!color=#ffcc00]
	cbdQseB[&!color=#ff3300]
	cbh1NisR[&!color=#ff3300]
	cbhNisR[&!color=#ff3300]
	ccelNisR[&!color=#ff3300]
	cclNisR[&!color=#ff3300]
	cdcAgrA2[&!color=#ffcc00]
	cdfAgrA[&!color=#ffcc00]
	cdlAgrA2[&!color=#ffcc00]
	cijLuxO[&!color=#0000cc]
	cmlCiaR[&!color=#ff3300]
	cohComA[&!color=#33cc00]
	comLuxO[&!color=#0000cc]
	coqNarL[&!color=#00cc00]
	cozUvrY[&!color=#00cc00]
	cpsNarL[&!color=#00cc00]
	cssAgrA[&!color=#ffcc00]
	cvcQseB[&!color=#ff3300]
	dakGlrR[&!color=#990099]
	darNarL[&!color=#00cc00]
	deaLuxO[&!color=#0000cc]
	djaFusR[&!color=#00cc00]
	dkoRpfG[&!color=#666666]
	dmiComA[&!color=#33cc00]
	dunUvrY[&!color=#00cc00]
	dyeGlrR[&!color=#990099]
	eceFusR[&!color=#00cc00]
	ecoGlrR[&!color=#990099]
	ecoNarL[&!color=#00cc00]
	ecoNarP[&!color=#00cc00]
	ecoQseB[&!color=#ff3300]
	ecoRcsB[&!color=#00cc00]
	ecoUvrY[&!color=#00cc00]
	edlNarP[&!color=#00cc00]
	efd1AgrA[&!color=#ffcc00]
	efd2AgrA[&!color=#ffcc00]
	efmCiaR[&!color=#ff3300]
	egvNisR[&!color=#ff3300]
	elmCiaR[&!color=#ff3300]
	elmNisR[&!color=#ff3300]
	encFusR[&!color=#00cc00]
	ersAgrA[&!color=#ffcc00]
	esjNarP[&!color=#00cc00]
	etcFusR[&!color=#00cc00]
	etcRcsB[&!color=#00cc00]
	etcUvrY[&!color=#00cc00]
	eyyNisR[&!color=#ff3300]
	fblNarP[&!color=#00cc00]
	ftsQseB[&!color=#ff3300]
	gapNarL[&!color=#00cc00]
	gctComA[&!color=#33cc00]
	gfoNarL[&!color=#00cc00]
	ghoLuxO[&!color=#0000cc]
	gotSaeR[&!color=#ff3300]
	gpaCiaR[&!color=#ff3300]
	gpiQseB[&!color=#ff3300]
	gtlGlrR[&!color=#990099]
	hafQseB[&!color=#ff3300]
	hamLuxO[&!color=#0000cc]
	hch1GlrR[&!color=#990099]
	hch2GlrR[&!color=#990099]
	hcoNarL[&!color=#00cc00]
	hee1RcsB[&!color=#00cc00]
	heeRcsB[&!color=#00cc00]
	helUvrY[&!color=#00cc00]
	hiaNarP[&!color=#00cc00]
	hinQseB[&!color=#ff3300]
	hjaLuxO[&!color=#0000cc]
	hniNarP[&!color=#00cc00]
	hszGlrR[&!color=#990099]
	htrGlrR[&!color=#990099]
	htrNarL[&!color=#00cc00]
	iodGlrR[&!color=#990099]
	iodRcsB[&!color=#00cc00]
	kbs1NisR[&!color=#ff3300]
	kbs2NisR[&!color=#ff3300]
	koyFusR[&!color=#00cc00]
	kstGlrR[&!color=#990099]
	kyrNisR[&!color=#ff3300]
	lapLuxO[&!color=#0000cc]
	lceCiaR[&!color=#ff3300]
	leiFusR[&!color=#00cc00]
	lfiRpfG[&!color=#666666]
	lfuComA[&!color=#33cc00]
	lguRpfG[&!color=#666666]
	lioSaeR[&!color=#ff3300]
	lmeCiaR[&!color=#ff3300]
	lmhAgrA[&!color=#ffcc00]
	lmmAgrA[&!color=#ffcc00]
	lpfUvrY[&!color=#00cc00]
	lpiNisR[&!color=#ff3300]
	lps1AgrA[&!color=#ffcc00]
	lps2AgrA[&!color=#ffcc00]
	lps3AgrA[&!color=#ffcc00]
	lps4AgrA[&!color=#ffcc00]
	lps5AgrA[&!color=#ffcc00]
	maesUvrY[&!color=#00cc00]
	magaUvrY[&!color=#00cc00]
	mcaGlrR[&!color=#990099]
	mcakSaeR[&!color=#ff3300]
	mcbUvrY[&!color=#00cc00]
	mdnUvrY[&!color=#00cc00]
	mejRpfG[&!color=#666666]
	mejUvrY[&!color=#00cc00]
	mepUvrY[&!color=#00cc00]
	mfaRpfG[&!color=#666666]
	mfuGlrR[&!color=#990099]
	miiNarP[&!color=#00cc00]
	mkoQseB[&!color=#ff3300]
	mmarUvrY[&!color=#00cc00]
	mpsyLuxO[&!color=#0000cc]
	mscNarP[&!color=#00cc00]
	mtuNarL[&!color=#00cc00]
	myaNarP[&!color=#00cc00]
	njaNarL[&!color=#00cc00]
	nmqNarL[&!color=#00cc00]
	nmuGlrR[&!color=#990099]
	nmvGlrR[&!color=#990099]
	noaUvrY[&!color=#00cc00]
	nocGlrR[&!color=#990099]
	nppNarL[&!color=#00cc00]
	obgGlrR[&!color=#990099]
	oceLuxO[&!color=#0000cc]
	ocmNarL[&!color=#00cc00]
	oloNisR[&!color=#ff3300]
	osiCiaR[&!color=#ff3300]
	paceGlrR[&!color=#990099]
	paemQseB[&!color=#ff3300]
	pafNarL[&!color=#00cc00]
	pajRcsB[&!color=#00cc00]
	palnUvrY[&!color=#00cc00]
	papUvrY[&!color=#00cc00]
	patrNarP[&!color=#00cc00]
	pau1RcsB[&!color=#00cc00]
	pau2RcsB[&!color=#00cc00]
	pau3RcsB[&!color=#00cc00]
	payFusR[&!color=#00cc00]
	pccRcsB[&!color=#00cc00]
	pcvFusR[&!color=#00cc00]
	pdc1NisR[&!color=#ff3300]
	pdc2NisR[&!color=#ff3300]
	pdcNisR[&!color=#ff3300]
	pdgCiaR[&!color=#ff3300]
	peaLuxO[&!color=#0000cc]
	pfqFusR[&!color=#00cc00]
	pfqNarP[&!color=#00cc00]
	pgmAgrA[&!color=#ffcc00]
	pheiFusR[&!color=#00cc00]
	phmQseB[&!color=#ff3300]
	plfNarP[&!color=#00cc00]
	plgUvrY[&!color=#00cc00]
	plvComA[&!color=#33cc00]
	pngFusR[&!color=#00cc00]
	polaNarP[&!color=#00cc00]
	pprLuxO[&!color=#0000cc]
	psehNarL[&!color=#00cc00]
	psorCiaR[&!color=#ff3300]
	psyNarP[&!color=#00cc00]
	pvlRcsB[&!color=#00cc00]
	pygSaeR[&!color=#ff3300]
	rspNarP[&!color=#00cc00]
	rsqQseB[&!color=#ff3300]
	rtrQseB[&!color=#ff3300]
	sagmSaeR[&!color=#ff3300]
	sagrSaeR[&!color=#ff3300]
	salkLuxO[&!color=#0000cc]
	sancComE[&!color=#ffcc00]
	sangSaeR[&!color=#ff3300]
	sauSaeR[&!color=#ff3300]
	sbjNarL[&!color=#00cc00]
	sbpQseB[&!color=#ff3300]
	sbsNarP[&!color=#00cc00]
	sbtUvrY[&!color=#00cc00]
	sbxUvrY[&!color=#00cc00]
	scfComE[&!color=#ffcc00]
	schNarP[&!color=#00cc00]
	sconComE[&!color=#ffcc00]
	sconSaeR[&!color=#ff3300]
	sdoAgrA[&!color=#ffcc00]
	sdzFusR[&!color=#00cc00]
	sepNisR[&!color=#ff3300]
	seppSaeR[&!color=#ff3300]
	sequSaeR[&!color=#ff3300]
	sfgFusR[&!color=#00cc00]
	sgbNarL[&!color=#00cc00]
	sgoComE[&!color=#ffcc00]
	sgyCiaR[&!color=#ff3300]
	shew1RcsB[&!color=#00cc00]
	shew2RcsB[&!color=#00cc00]
	sieComE[&!color=#ffcc00]
	sipComE[&!color=#ffcc00]
	siqSaeR[&!color=#ff3300]
	sivAgrA[&!color=#ffcc00]
	sjaLuxO[&!color=#0000cc]
	sjeComA[&!color=#33cc00]
	slimNarL[&!color=#00cc00]
	slimRpfG[&!color=#666666]
	sltRpfG[&!color=#666666]
	smarNarP[&!color=#00cc00]
	smb1ComE[&!color=#ffcc00]
	smb2ComE[&!color=#ffcc00]
	smkNarL[&!color=#00cc00]
	smz1RcsB[&!color=#00cc00]
	smz2RcsB[&!color=#00cc00]
	smz3RcsB[&!color=#00cc00]
	sndAgrA[&!color=#ffcc00]
	sobNisR[&!color=#ff3300]
	soiComE[&!color=#ffcc00]
	sokGlrR[&!color=#990099]
	sorComE[&!color=#ffcc00]
	sphnFusR[&!color=#00cc00]
	spirFusR[&!color=#00cc00]
	spnnComE[&!color=#ffcc00]
	spoaNisR[&!color=#ff3300]
	spoiGlrR[&!color=#990099]
	sposComA[&!color=#33cc00]
	spsyCiaR[&!color=#ff3300]
	spxSaeR[&!color=#ff3300]
	spyCiaR[&!color=#ff3300]
	spyaNisR[&!color=#ff3300]
	srqComE[&!color=#ffcc00]
	ssaComE[&!color=#ffcc00]
	ssilComA[&!color=#33cc00]
	ssilNarP[&!color=#00cc00]
	std1ComE[&!color=#ffcc00]
	std2ComE[&!color=#ffcc00]
	steaComA[&!color=#33cc00]
	stenRpfG[&!color=#666666]
	sthNarL[&!color=#00cc00]
	straComE[&!color=#ffcc00]
	strnComE[&!color=#ffcc00]
	stvComE[&!color=#ffcc00]
	suvAgrA[&!color=#ffcc00]
	svaGlrR[&!color=#990099]
	sxlSaeR[&!color=#ff3300]
	tamNarP[&!color=#00cc00]
	tbdQseB[&!color=#ff3300]
	tbdRpfG[&!color=#666666]
	tcoNisR[&!color=#ff3300]
	teeGlrR[&!color=#990099]
	tepNisR[&!color=#ff3300]
	tgrRpfG[&!color=#666666]
	tgrUvrY[&!color=#00cc00]
	tigLuxO[&!color=#0000cc]
	tjeUvrY[&!color=#00cc00]
	tmbRpfG[&!color=#666666]
	tscQseB[&!color=#ff3300]
	turNisR[&!color=#ff3300]
	vbhNarL[&!color=#00cc00]
	vchLuxO[&!color=#0000cc]
	vchNarL[&!color=#00cc00]
	vchQseB[&!color=#ff3300]
	vciUvrY[&!color=#00cc00]
	vcoFusR[&!color=#00cc00]
	vcrNarP[&!color=#00cc00]
	vffUvrY[&!color=#00cc00]
	vsaLuxO[&!color=#0000cc]
	xboNarP[&!color=#00cc00]
	xcjRpfG[&!color=#666666]
	xfaRpfG[&!color=#666666]
	xhoFusR[&!color=#00cc00]
	xhrNarL[&!color=#00cc00]
	xorQseB[&!color=#ff3300]
	yeyFusR[&!color=#00cc00]
	ypaRcsB[&!color=#00cc00]
	zalLuxO[&!color=#0000cc]
;
end;
begin trees;
	tree tree_1 = [&R] ((((((((aprsQseB:1.813229,((((mfuGlrR:0.607114,((((dakGlrR:0.340508,gtlGlrR:0.417878)[&label=0.946]:0.100351,nmvGlrR:0.389528)[&label=0.015]:0.034813,kstGlrR:0.560101)[&label=0.986]:0.11968,(acz2GlrR:0.472103,(((((nocGlrR:0.254364,nmuGlrR:0.319924)[&label=0.118]:0.034001,(((teeGlrR:0.227739,(mcaGlrR:0.305691,htrGlrR:0.416207)[&label=0.945]:0.0634)[&label=0.863]:0.027408,(spoiGl…
end;
begin figtree;
	set appearance.backgroundColorAttribute="Default";
	set appearance.backgroundColour=#ffffff;
	set appearance.branchColorAttribute="User selection";
	set appearance.branchColorGradient=false;
	set appearance.branchLineWidth=1.0;
	set appearance.branchMinLineWidth=0.0;
	set appearance.branchWidthAttribute="Fixed";
	set appearance.foregroundColour=#000000;
	set appearance.hilightingGradient=false;
	set appearance.selectionColour=#ff00ff;
	set branchLabels.colorAttribute="User selection";
	set branchLabels.displayAttribute="Branch times";
	set branchLabels.fontName="Agency FB";
	set branchLabels.fontSize=14;
	set branchLabels.fontStyle=0;
	set branchLabels.isShown=false;
	set branchLabels.significantDigits=4;
	set layout.expansion=0;
	set layout.layoutType="RADIAL";
	set layout.zoom=289;
	set legend.attribute="label";
	set legend.fontSize=10.0;
	set legend.isShown=false;
	set legend.significantDigits=4;
	set nodeBars.barWidth=4.0;
	set nodeBars.displayAttribute=null;
	set nodeBars.isShown=false;
	set nodeLabels.colorAttribute="User selection";
	set nodeLabels.displayAttribute="Node ages";
	set nodeLabels.fontName="Agency FB";
	set nodeLabels.fontSize=14;
	set nodeLabels.fontStyle=0;
	set nodeLabels.isShown=false;
	set nodeLabels.significantDigits=4;
	set nodeShapeExternal.colourAttribute="User selection";
	set nodeShapeExternal.isShown=false;
	set nodeShapeExternal.minSize=10.0;
	set nodeShapeExternal.scaleType=Width;
	set nodeShapeExternal.shapeType=Circle;
	set nodeShapeExternal.size=4.0;
	set nodeShapeExternal.sizeAttribute="Fixed";
	set nodeShapeInternal.colourAttribute="User selection";
	set nodeShapeInternal.isShown=false;
	set nodeShapeInternal.minSize=10.0;
	set nodeShapeInternal.scaleType=Width;
	set nodeShapeInternal.shapeType=Circle;
	set nodeShapeInternal.size=4.0;
	set nodeShapeInternal.sizeAttribute="Fixed";
	set polarLayout.alignTipLabels=false;
	set polarLayout.angularRange=0;
	set polarLayout.rootAngle=0;
	set polarLayout.rootLength=100;
	set polarLayout.showRoot=true;
	set radialLayout.spread=0.0;
	set rectilinearLayout.alignTipLabels=false;
	set rectilinearLayout.curvature=0;
	set rectilinearLayout.rootLength=100;
	set scale.offsetAge=0.0;
	set scale.rootAge=1.0;
	set scale.scaleFactor=1.0;
	set scale.scaleRoot=false;
	set scaleAxis.automaticScale=true;
	set scaleAxis.fontSize=8.0;
	set scaleAxis.isShown=false;
	set scaleAxis.lineWidth=1.0;
	set scaleAxis.majorTicks=1.0;
	set scaleAxis.minorTicks=0.5;
	set scaleAxis.origin=0.0;
	set scaleAxis.reverseAxis=false;
	set scaleAxis.showGrid=true;
	set scaleBar.automaticScale=true;
	set scaleBar.fontSize=14.0;
	set scaleBar.isShown=true;
	set scaleBar.lineWidth=1.0;
	set scaleBar.scaleRange=0.0;
	set tipLabels.colorAttribute="User selection";
	set tipLabels.displayAttribute="Names";
	set tipLabels.fontName="Agency FB";
	set tipLabels.fontSize=12;
	set tipLabels.fontStyle=0;
	set tipLabels.isShown=true;
	set tipLabels.significantDigits=4;
	set trees.order=false;
	set trees.orderType="increasing";
	set trees.rooting=false;
	set trees.rootingType="User Selection";
	set trees.transform=false;
	set trees.transformType="cladogram";
end;
