## Supplementary dataset (accessions, alignments and trees) for "Evolution of two-component quorum sensing systems": RaxML-muscle outtree-ALL RRs

#NEXUS
begin taxa;
	dimensions ntax=311;
	taxlabels
	aakNarP[&!color=#006633]
	aamyComA[&!color=#009900]
	abamRcsB[&!color=#339900]
	absLuxO[&!color=#3300cc]
	acz1GlrR[&!color=#990099]
	acz2GlrR[&!color=#990099]
	afiRpfG
	ahaQseB[&!color=#ff6600]
	ahhNarP[&!color=#006633]
	ahhUvrY[&!color=#009933]
	alvNarL[&!color=#009933]
	amagGlrR[&!color=#990099]
	amaoUvrY[&!color=#009933]
	amgFusR[&!color=#669900]
	aoaGlrR[&!color=#990099]
	aoaQseB[&!color=#ff6600]
	aoaUvrY[&!color=#009933]
	aprsQseB[&!color=#ff6600]
	areNarL[&!color=#009933]
	asan1AgrA[&!color=#ff9900]
	asan2AgrA[&!color=#ff9900]
	asan3AgrA[&!color=#ff9900]
	asan4AgrA[&!color=#ff9900]
	auiCiaR[&!color=#ff6633]
	axn1RcsB[&!color=#339900]
	axn2RcsB[&!color=#339900]
	axoNarL[&!color=#009933]
	bastNisR[&!color=#ff6600]
	bcgComA[&!color=#009900]
	bcrAgrA[&!color=#ff9900]
	bhuNisR[&!color=#ff6600]
	bprQseB[&!color=#ff6600]
	bpsu1RcsB[&!color=#339900]
	bpsu2RcsB[&!color=#339900]
	bpsu3RcsB[&!color=#339900]
	bpsu4RcsB[&!color=#339900]
	brgQseB[&!color=#ff6600]
	bsuComA[&!color=#009900]
	bthsCiaR[&!color=#ff6633]
	bwhCiaR[&!color=#ff6633]
	bylAgrA[&!color=#ff9900]
	cadAgrA[&!color=#ff9900]
	caerNisR[&!color=#ff6600]
	camaFusR[&!color=#669900]
	cbaeUvrY[&!color=#009933]
	cbbAgrA[&!color=#ff9900]
	cbdQseB[&!color=#ff6600]
	cbh1NisR[&!color=#ff6600]
	cbhNisR[&!color=#ff6600]
	ccelNisR[&!color=#ff6600]
	cclNisR[&!color=#ff6600]
	cdcAgrA2[&!color=#ff9900]
	cdfAgrA[&!color=#ff9900]
	cdlAgrA2[&!color=#ff9900]
	cijLuxO[&!color=#3300cc]
	cmlCiaR[&!color=#ff6633]
	cohComA[&!color=#009900]
	comLuxO[&!color=#3300cc]
	coqNarL[&!color=#009933]
	cozUvrY[&!color=#009933]
	cpsNarL[&!color=#009933]
	cssAgrA[&!color=#ff9900]
	cvcQseB[&!color=#ff6600]
	dakGlrR[&!color=#990099]
	darNarL[&!color=#009933]
	deaLuxO[&!color=#3300cc]
	djaFusR[&!color=#669900]
	dkoRpfG
	dmiComA[&!color=#009900]
	dunUvrY[&!color=#009933]
	dyeGlrR[&!color=#990099]
	eceFusR[&!color=#669900]
	ecoGlrR[&!color=#990099]
	ecoNarL[&!color=#009933]
	ecoNarP[&!color=#006633]
	ecoQseB[&!color=#ff6600]
	ecoRcsB[&!color=#339900]
	ecoUvrY[&!color=#009933]
	edlNarP[&!color=#006633]
	efd1AgrA[&!color=#ff9900]
	efd2AgrA[&!color=#ff9900]
	efmCiaR[&!color=#ff6633]
	egvNisR[&!color=#ff6600]
	elmCiaR[&!color=#ff6633]
	elmNisR[&!color=#ff6600]
	encFusR[&!color=#669900]
	ersAgrA[&!color=#ff9900]
	esjNarP[&!color=#006633]
	etcFusR[&!color=#669900]
	etcRcsB[&!color=#339900]
	etcUvrY[&!color=#009933]
	eyyNisR[&!color=#ff6600]
	fblNarP[&!color=#006633]
	ftsQseB[&!color=#ff6600]
	gapNarL[&!color=#009933]
	gctComA[&!color=#009900]
	gfoNarL[&!color=#009933]
	ghoLuxO[&!color=#3300cc]
	gotSaeR[&!color=#ff6600]
	gpaCiaR[&!color=#ff6633]
	gpiQseB[&!color=#ff6600]
	gtlGlrR[&!color=#990099]
	hafQseB[&!color=#ff6600]
	hamLuxO[&!color=#3300cc]
	hch1GlrR[&!color=#990099]
	hch2GlrR[&!color=#990099]
	hcoNarL[&!color=#009933]
	hee1RcsB[&!color=#339900]
	heeRcsB[&!color=#339900]
	helUvrY[&!color=#009933]
	hiaNarP[&!color=#006633]
	hinQseB[&!color=#ff6600]
	hjaLuxO[&!color=#3300cc]
	hniNarP[&!color=#006633]
	hszGlrR[&!color=#990099]
	htrGlrR[&!color=#990099]
	htrNarL[&!color=#009933]
	iodGlrR[&!color=#990099]
	iodRcsB[&!color=#339900]
	kbs1NisR[&!color=#ff6600]
	kbs2NisR[&!color=#ff6600]
	koyFusR[&!color=#669900]
	kstGlrR[&!color=#990099]
	kyrNisR[&!color=#ff6600]
	lapLuxO[&!color=#3300cc]
	lceCiaR[&!color=#ff6633]
	leiFusR[&!color=#669900]
	lfiRpfG
	lfuComA[&!color=#009900]
	lguRpfG
	lioSaeR[&!color=#ff6600]
	lmeCiaR[&!color=#ff6633]
	lmhAgrA[&!color=#ff9900]
	lmmAgrA[&!color=#ff9900]
	lpfUvrY[&!color=#009933]
	lpiNisR[&!color=#ff6600]
	lps1AgrA[&!color=#ff9900]
	lps2AgrA[&!color=#ff9900]
	lps3AgrA[&!color=#ff9900]
	lps4AgrA[&!color=#ff9900]
	lps5AgrA[&!color=#ff9900]
	maesUvrY[&!color=#009933]
	magaUvrY[&!color=#009933]
	mcaGlrR[&!color=#990099]
	mcakSaeR[&!color=#ff6600]
	mcbUvrY[&!color=#009933]
	mdnUvrY[&!color=#009933]
	mejRpfG
	mejUvrY[&!color=#009933]
	mepUvrY[&!color=#009933]
	mfaRpfG
	mfuGlrR[&!color=#990099]
	miiNarP[&!color=#006633]
	mkoQseB[&!color=#ff6600]
	mmarUvrY[&!color=#009933]
	mpsyLuxO[&!color=#3300cc]
	mscNarP[&!color=#006633]
	mtuNarL[&!color=#009933]
	myaNarP[&!color=#006633]
	njaNarL[&!color=#009933]
	nmqNarL[&!color=#009933]
	nmuGlrR[&!color=#990099]
	nmvGlrR[&!color=#990099]
	noaUvrY[&!color=#009933]
	nocGlrR[&!color=#990099]
	nppNarL[&!color=#009933]
	obgGlrR[&!color=#990099]
	oceLuxO[&!color=#3300cc]
	ocmNarL[&!color=#009933]
	oloNisR[&!color=#ff6600]
	osiCiaR[&!color=#ff6633]
	paceGlrR[&!color=#990099]
	paemQseB[&!color=#ff6600]
	pafNarL[&!color=#009933]
	pajRcsB[&!color=#339900]
	palnUvrY[&!color=#009933]
	papUvrY[&!color=#009933]
	patrNarP[&!color=#006633]
	pau1RcsB[&!color=#339900]
	pau2RcsB[&!color=#339900]
	pau3RcsB[&!color=#339900]
	payFusR[&!color=#669900]
	pccRcsB[&!color=#339900]
	pcvFusR[&!color=#669900]
	pdc1NisR[&!color=#ff6600]
	pdc2NisR[&!color=#ff6600]
	pdcNisR[&!color=#ff6600]
	pdgCiaR[&!color=#ff6633]
	peaLuxO[&!color=#3300cc]
	pfqFusR[&!color=#669900]
	pfqNarP[&!color=#006633]
	pgmAgrA[&!color=#ff9900]
	pheiFusR[&!color=#669900]
	phmQseB[&!color=#ff6600]
	plfNarP[&!color=#006633]
	plgUvrY[&!color=#009933]
	plvComA[&!color=#009900]
	pngFusR[&!color=#669900]
	polaNarP[&!color=#006633]
	pprLuxO[&!color=#3300cc]
	psehNarL[&!color=#009933]
	psorCiaR[&!color=#ff6633]
	psyNarP[&!color=#006633]
	pvlRcsB[&!color=#339900]
	pygSaeR[&!color=#ff6600]
	rspNarP[&!color=#006633]
	rsqQseB[&!color=#ff6600]
	rtrQseB[&!color=#ff6600]
	sagmSaeR[&!color=#ff6600]
	sagrSaeR[&!color=#ff6600]
	salkLuxO[&!color=#3300cc]
	sancComE[&!color=#ffcc00]
	sangSaeR[&!color=#ff6600]
	sauSaeR[&!color=#ff6600]
	sbjNarL[&!color=#009933]
	sbpQseB[&!color=#ff6600]
	sbsNarP[&!color=#006633]
	sbtUvrY[&!color=#009933]
	sbxUvrY[&!color=#009933]
	scfComE[&!color=#ffcc00]
	schNarP[&!color=#006633]
	sconComE[&!color=#ffcc00]
	sconSaeR[&!color=#ff6600]
	sdoAgrA[&!color=#ff9900]
	sdzFusR[&!color=#669900]
	sepNisR[&!color=#ff6600]
	seppSaeR[&!color=#ff6600]
	sequSaeR[&!color=#ff6600]
	sfgFusR[&!color=#669900]
	sgbNarL[&!color=#009933]
	sgoComE[&!color=#ffcc00]
	sgyCiaR[&!color=#ff6633]
	shew1RcsB[&!color=#339900]
	shew2RcsB[&!color=#339900]
	sieComE[&!color=#ffcc00]
	sipComE[&!color=#ffcc00]
	siqSaeR[&!color=#ff6600]
	sivAgrA[&!color=#ff9900]
	sjaLuxO[&!color=#3300cc]
	sjeComA[&!color=#009900]
	slimNarL[&!color=#009933]
	slimRpfG
	sltRpfG
	smarNarP[&!color=#006633]
	smb1ComE[&!color=#ffcc00]
	smb2ComE[&!color=#ffcc00]
	smkNarL[&!color=#009933]
	smz1RcsB[&!color=#339900]
	smz2RcsB[&!color=#339900]
	smz3RcsB[&!color=#339900]
	sndAgrA[&!color=#ff9900]
	sobNisR[&!color=#ff6600]
	soiComE[&!color=#ffcc00]
	sokGlrR[&!color=#990099]
	sorComE[&!color=#ffcc00]
	sphnFusR[&!color=#669900]
	spirFusR[&!color=#669900]
	spnnComE[&!color=#ffcc00]
	spoaNisR[&!color=#ff6600]
	spoiGlrR[&!color=#990099]
	sposComA[&!color=#009900]
	spsyCiaR[&!color=#ff6633]
	spxSaeR[&!color=#ff6600]
	spyCiaR[&!color=#ff6633]
	spyaNisR[&!color=#ff6600]
	srqComE[&!color=#ffcc00]
	ssaComE[&!color=#ffcc00]
	ssilComA[&!color=#009900]
	ssilNarP[&!color=#006633]
	std1ComE[&!color=#ffcc00]
	std2ComE[&!color=#ffcc00]
	steaComA[&!color=#009900]
	stenRpfG
	sthNarL[&!color=#009933]
	straComE[&!color=#ffcc00]
	strnComE[&!color=#ffcc00]
	stvComE[&!color=#ffcc00]
	suvAgrA[&!color=#ff9900]
	svaGlrR[&!color=#990099]
	sxlSaeR[&!color=#ff6600]
	tamNarP[&!color=#006633]
	tbdQseB[&!color=#ff6600]
	tbdRpfG
	tcoNisR[&!color=#ff6600]
	teeGlrR[&!color=#990099]
	tepNisR[&!color=#ff6600]
	tgrRpfG
	tgrUvrY[&!color=#009933]
	tigLuxO[&!color=#3300cc]
	tjeUvrY[&!color=#009933]
	tmbRpfG
	tscQseB[&!color=#ff6600]
	turNisR[&!color=#ff6600]
	vbhNarL[&!color=#009933]
	vchLuxO[&!color=#3300cc]
	vchNarL[&!color=#009933]
	vchQseB[&!color=#ff6600]
	vciUvrY[&!color=#009933]
	vcoFusR[&!color=#669900]
	vcrNarP[&!color=#006633]
	vffUvrY[&!color=#009933]
	vsaLuxO[&!color=#3300cc]
	xboNarP[&!color=#006633]
	xcjRpfG
	xfaRpfG
	xhoFusR[&!color=#669900]
	xhrNarL[&!color=#009933]
	xorQseB[&!color=#ff6600]
	yeyFusR[&!color=#669900]
	ypaRcsB[&!color=#339900]
	zalLuxO[&!color=#3300cc]
;
end;
begin trees;
	tree tree_1 = [&R] ((((((((((((((((((((((palnUvrY:102.0,cozUvrY:102.0):58.0,(((vciUvrY:102.0,(ecoUvrY:102.0,etcUvrY:102.0):98.0):59.0,sbtUvrY:102.0):46.0,ahhUvrY:102.0):89.0):52.0,amaoUvrY:102.0):42.0,lpfUvrY:102.0):22.0,((magaUvrY:102.0,(papUvrY:102.0,plgUvrY:102.0):101.0):33.0,helUvrY:102.0):54.0):29.0,tgrUvrY:102.0):29.0,mdnUvrY:102.0):33.0,(sbxUvrY:102.0,cbaeUvrY:102.0):100.0):33.0,(maesUvrY:…
end;
begin figtree;
	set appearance.backgroundColorAttribute="Default";
	set appearance.backgroundColour=#ffffff;
	set appearance.branchColorAttribute="User selection";
	set appearance.branchColorGradient=false;
	set appearance.branchLineWidth=1.0;
	set appearance.branchMinLineWidth=0.0;
	set appearance.branchWidthAttribute="Fixed";
	set appearance.foregroundColour=#000000;
	set appearance.hilightingGradient=false;
	set appearance.selectionColour=#ff00ff;
	set branchLabels.colorAttribute="User selection";
	set branchLabels.displayAttribute="Branch times";
	set branchLabels.fontName="Agency FB";
	set branchLabels.fontSize=14;
	set branchLabels.fontStyle=0;
	set branchLabels.isShown=false;
	set branchLabels.significantDigits=4;
	set layout.expansion=0;
	set layout.layoutType="RADIAL";
	set layout.zoom=351;
	set legend.attribute=null;
	set legend.fontSize=10.0;
	set legend.isShown=false;
	set legend.significantDigits=4;
	set nodeBars.barWidth=4.0;
	set nodeBars.displayAttribute=null;
	set nodeBars.isShown=false;
	set nodeLabels.colorAttribute="User selection";
	set nodeLabels.displayAttribute="Node ages";
	set nodeLabels.fontName="Agency FB";
	set nodeLabels.fontSize=14;
	set nodeLabels.fontStyle=0;
	set nodeLabels.isShown=false;
	set nodeLabels.significantDigits=4;
	set nodeShapeExternal.colourAttribute="User selection";
	set nodeShapeExternal.isShown=false;
	set nodeShapeExternal.minSize=10.0;
	set nodeShapeExternal.scaleType=Width;
	set nodeShapeExternal.shapeType=Circle;
	set nodeShapeExternal.size=4.0;
	set nodeShapeExternal.sizeAttribute="Fixed";
	set nodeShapeInternal.colourAttribute="User selection";
	set nodeShapeInternal.isShown=false;
	set nodeShapeInternal.minSize=10.0;
	set nodeShapeInternal.scaleType=Width;
	set nodeShapeInternal.shapeType=Circle;
	set nodeShapeInternal.size=4.0;
	set nodeShapeInternal.sizeAttribute="Fixed";
	set polarLayout.alignTipLabels=false;
	set polarLayout.angularRange=0;
	set polarLayout.rootAngle=0;
	set polarLayout.rootLength=100;
	set polarLayout.showRoot=true;
	set radialLayout.spread=0.0;
	set rectilinearLayout.alignTipLabels=false;
	set rectilinearLayout.curvature=0;
	set rectilinearLayout.rootLength=100;
	set scale.offsetAge=0.0;
	set scale.rootAge=1.0;
	set scale.scaleFactor=1.0;
	set scale.scaleRoot=false;
	set scaleAxis.automaticScale=true;
	set scaleAxis.fontSize=8.0;
	set scaleAxis.isShown=false;
	set scaleAxis.lineWidth=1.0;
	set scaleAxis.majorTicks=1.0;
	set scaleAxis.minorTicks=0.5;
	set scaleAxis.origin=0.0;
	set scaleAxis.reverseAxis=false;
	set scaleAxis.showGrid=true;
	set scaleBar.automaticScale=true;
	set scaleBar.fontSize=14.0;
	set scaleBar.isShown=true;
	set scaleBar.lineWidth=1.0;
	set scaleBar.scaleRange=0.0;
	set tipLabels.colorAttribute="User selection";
	set tipLabels.displayAttribute="Names";
	set tipLabels.fontName="Agency FB";
	set tipLabels.fontSize=14;
	set tipLabels.fontStyle=0;
	set tipLabels.isShown=true;
	set tipLabels.significantDigits=4;
	set trees.order=false;
	set trees.orderType="increasing";
	set trees.rooting=false;
	set trees.rootingType="User Selection";
	set trees.transform=false;
	set trees.transformType="cladogram";
end;
